# Mutational spectra reveal influenza virus transmission routes and adaptation

**DOI:** 10.1101/2025.11.26.690773

**Authors:** Christopher Ruis, Artur Duque Rossi, Theo Sanderson, Marta Matuszewska, Maria Ntemourtsidou, Vítor Mendes, Pedro Henrique Monteiro Torres, Julian Parkhill, Thomas P. Peacock, R. Andres Floto

**Author notes:** Correspondence to: Christopher Ruis or Andres Floto.

## Abstract

Influenza A virus remains a major cause of morbidity and mortality in humans and animals with pandemic potential. While control of outbreaks and spillover events remains a key health priority, the transmission routes and adaptations causing these episodes remain unclear. To understand these processes, we compared mutational spectra across the complete diversity of influenza A virus. We find that niche-specific mutagens cause large convergent shifts in mutational spectrum between gastrointestinal and respiratory lineages, allowing inference of transmission route and site of infection, while additional mutational patterns are host-specific, permitting detection of species responsible for outbreaks. By identifying points of spectrum change in phylogenetic trees, we discover novel adaptive mutations enabling sustained respiratory transmission. We conclude that mutational spectra can enable early detection of lineages with increased potential for spillover and onward transmission, and should be considered as a component of genomic surveillance strategies.
