## Supplementary material for "Mutational spectra reveal influenza virus transmission routes and adaptation": Table S1

### Sheet: Sheet1
Table S1. Summary of IAV lineages for which mutational spectra were calculated
Spectrum label	Segment	Subtype	Host group	Specific host	Number of sequences	Number of mutations	Number of synonymous mutations	Ancestral spectruma	Host jumpd
H1_wild_waterbird	HA	H1	Wild waterbird	Wild waterbird	1074	7558	5909
H1_human_seasonal_H1N1	HA	H1	Mammal	Human	2318	6083	3735	H1_wild_waterbird	Mammal1
H1_human_pandemic_H1N1	HA	H1	Mammal	Human	1858	5081	3313	H1_wild_waterbird	Mammal1
H1_swine_Cs	HA	H1	Mammal	Swine	7044	37105	23162	H1_wild_waterbird	Mammal1
H1_swine_EA	HA	H1	Mammal	Swine	2607	35263	23631	H1_wild_waterbird	Mammal2
H2_wild_waterbird	HA	H2	Wild waterbird	Wild waterbird	651	6278	4767
H2_human_pandemic_H2N2	HA	H2	Mammal	Human	109	641	NAc	H2_wild_waterbird	Mammal3
H3_wild_waterbird	HA	H3	Wild waterbird	Wild waterbird	3208	20522	16202
H3_human_seasonal_H3N2	HA	H3	Mammal	Human	1949	4479	2686	H3_wild_waterbird	Mammal4
H3_equine_H3N8	HA	H3	Mammal	Equine	727	1603	913	H3_wild_waterbird	Mammal5
H3_canine	HA	H3	Mammal	Dog	334	656	NAc	H3_wild_waterbird	Mammal6
H4_wild_waterbird	HA	H4	Wild waterbird	Wild waterbird	2492	15482	12515
H5_HPAI_GsGd	HA	H5	HPAI GsGd	HPAI GsGd	2000b	11277	7935	H5_wild_waterbird
H5_wild_waterbird	HA	H5	Wild waterbird	Wild waterbird	1241	8453	5461
H5_poultry_H5N2	HA	H5	Poultry	Poultry	262	3362	2226	H5_wild_waterbird	Poultry1
H6_wild_waterbird	HA	H6	Wild waterbird	Wild waterbird	3161	9017	6431
H6_domestic_major_1	HA	H6	Domestic Anseriformes	Domestic Anseriformes major	292	1920	1175	H6_wild_waterbird
H6_domestic_major_2	HA	H6	Domestic Anseriformes	Domestic Anseriformes major	1150	7621	5292	H6_wild_waterbird
H6_poultry_H6N1	HA	H6	Poultry	Poultry	71	1003	718	H6_wild_waterbird	Poultry2
H7_wild_waterbird	HA	H7	Wild waterbird	Wild waterbird	1770	10408	7810
H7_poultry_H7N2	HA	H7	Poultry	Poultry	421	1374	883	H7_wild_waterbird	Poultry3
H7_poultry_H7N9	HA	H7	Poultry	Poultry	1450	3437	2028	H7_wild_waterbird	Poultry4
H8_wild_waterbird	HA	H8	Wild waterbird	Wild waterbird	226	2784	2223
H9_wild_waterbird	HA	H9	Wild waterbird	Wild waterbird	444	5920	3865
H9_poultry_Y280	HA	H9	Poultry	Poultry	1968	16122	10217	H9_wild_waterbird	Poultry5
H9_poultry_G1	HA	H9	Poultry	Poultry	1858	14590	10648	H9_wild_waterbird	Poultry6
H10_wild_waterbird	HA	H10	Wild waterbird	Wild waterbird	1523	8730	6622
H11_wild_waterbird	HA	H11	Wild waterbird	Wild waterbird	906	8234	5961
H12_wild_waterbird	HA	H12	Wild waterbird	Wild waterbird	429	3858	2937
H13_gull	HA	H13	Gull	Gull	520	3945	2943
H16_gull	HA	H16	Gull	Gull	305	2799	2181
N1_HPAI_GsGd	NA	N1	HPAI GsGd	HPAI GsGd	2575	9877	6478	N1_wild_waterbird
N1_wild_waterbird	NA	N1	Wild waterbird	Wild waterbird	278	1956	1476
N1_human_seasonal_H1N1	NA	N1	Mammal	Human	3546	5700	3575	N1_wild_waterbird	Mammal1
N1_human_pandemic_H1N1	NA	N1	Mammal	Human	1678	3433	2219	N1_wild_waterbird	Mammal2
N1_swine_Cs	NA	N1	Mammal	Swine	4179	13474	8797	N1_wild_waterbird	Mammal1
N1_swine_EA	NA	N1	Mammal	Swine	2192	20593	13919	N1_wild_waterbird	Mammal2
N2_wild_waterbird	NA	N2	Wild waterbird	Wild waterbird	787	8435	6070
N2_domestic_major	NA	N2	Domestic Anseriformes	Domestic Anseriformes major	102	1063	719	N2_wild_waterbird
N2_domestic_minor	NA	N2	Domestic Anseriformes	Domestic Anseriformes minor	59	1237	974	N2_wild_waterbird
N2_poultry_Y280	NA	N2	Poultry	Poultry	952	6535	4203	N2_wild_waterbird	Poultry5
N2_poultry_G1	NA	N2	Poultry	Poultry	437	4505	3017	N2_wild_waterbird	Poultry6
N2_poultry_H5N2	NA	N2	Poultry	Poultry	240	1845	1232	N2_wild_waterbird	Poultry1
N2_poultry_H7N2	NA	N2	Poultry	Poultry	284	1374	NAc	N2_wild_waterbird	Poultry3
N2_swine_1998	NA	N2	Mammal	Swine	1948	7956	5127	N2_wild_waterbird	Mammal3
N2_swine_2002	NA	N2	Mammal	Swine	1999b	11816	7635	N2_wild_waterbird	Mammal3
N2_human_seasonal_H3N2	NA	N2	Mammal	Human	1322	2522	1504	N2_wild_waterbird	Mammal3
N3_wild_waterbird	NA	N3	Wild waterbird	Wild waterbird	1625	8649	6489
N3_gull	NA	N3	Gull	Gull	283	1409	1065
N3_domestic_minor	NA	N3	Domestic Anseriformes	Domestic Anseriformes minor	158	889	665	N3_wild_waterbird
N4_wild_waterbird	NA	N4	Wild waterbird	Wild waterbird	492	3331	2697
N5_wild_waterbird	NA	N5	Wild waterbird	Wild waterbird	687	4156	3186
N6_wild_waterbird	NA	N6	Wild waterbird	Wild waterbird	2420	10228	7616
N6_domestic_major	NA	N6	Domestic Anseriformes	Domestic Anseriformes major	786	4041	2741	N6_wild_waterbird
N6_HPAI_GsGd	NA	N6	HPAI GsGd	HPAI GsGd	1962	3634	2183	N6_wild_waterbird
N7_wild_waterbird	NA	N7	Wild waterbird	Wild waterbird	1351	6301	4731
N8_HPAI_GsGd	NA	N8	HPAI GsGd	HPAI GsGd	3244	4064	2304	N8_wild_waterbird
N8_wild_waterbird	NA	N8	Wild waterbird	Wild waterbird	2111	8174	6114
N8_equine_H3N8	NA	N8	Mammal	Equine	513	1042	618	N8_wild_waterbird	Mammal5
N9_wild_waterbird	NA	N9	Wild waterbird	Wild waterbird	931	5082	3918
N9_poultry_H7N9	NA	N9	Poultry	Poultry	1338	2406	NAc	N9_wild_waterbird	Poultry4
aThe ancestral wild waterbird spectrum used as a comparison for the respective mammal, poultry, HPAI GsGd or Domestic Anseriformes spectrum
bThe complete dataset of H5 HPAI GsGd contains X sequences; 2000 were randomly subsampled for spectrum calculation
cThese datasets contain <600 synonymous mutations; they were therefore not included in the comparison of spectra calculated on all mutations with spectra calculated on synonymous mutations only
dLineages originating from the same host jump were analysed together for statistical analyses of spectrum changes upon host jumps
