## Supplementary material for "Mutational spectra reveal influenza virus transmission routes and adaptation": Table S2

### Sheet: Sheet1
Table S2. Summary of transmission route inferences for small IAV lineages
Lineage label	Segment	Subtype	Host group	Likelihood ratioa	Probability of poultry over wild waterbirda	Supported transmission route
H1_domestic	HA	H1	Domestic Anseriformes	-4.38	0.012	Gastrointestinal
H2_poultry	HA	H2	Poultry	2.746	0.94	Respiratory
H3_poultry	HA	H3	Poultry	14.668	1	Respiratory
H6_quail	HA	H6	Poultry	12.707	1	Respiratory
H6_poultry_H6N2	HA	H6	Poultry	9.664	1	Respiratory
H7_poultry_H7N3	HA	H7	Poultry	5.357	0.995	Respiratory
H7_poultry_1	HA	H7	Poultry	5.643	0.996	Respiratory
H7_poultry_2	HA	H7	Poultry	9.465	1	Respiratory
H10_poultry_1	HA	H10	Poultry	16.877	1	Respiratory
H10_poultry_2	HA	H10	Poultry	9.28	1	Respiratory
N6_gull	NA	N6	Gull	-13.18	0	Respiratory
aLikelihood ratio comparing likelihood of mutations within the respective spectrum being generated by the poultry vs wild waterbird median spectra; probability calculated from likelihood ratio
