## Supplementary material for "Mutational spectra reveal influenza virus transmission routes and adaptation": Table S3

### Sheet: Sheet1
Table S3. Sites with enriched mutations in respiratory wild bird tip branches (total 1665 mutations) vs wild duck tip branches (total 7471 mutations)
Site (H3 numbering)	Number mutations on respiratory tips	Total respiratory tip mutations	Number mutations on duck tips	Total duck tip mutations	Unadjusted Poisson p-value	BH adjusted Poisson p-value	Potential function in DMS data	Notes
82a	8	1665	7	7471	0.000220263	0.012243	Stability
113	29	1665	49	7471	4.09192e-06	0.000826568
115	17	1665	22	7471	1.55793e-05	0.00179628
118	22	1665	24	7471	5.76947e-08	2.33086e-05	Stability
225	11	1665	10	7471	2.22311e-05	0.00179628	Receptor binding
266	9	1665	8	7471	0.000102241	0.0068842	Stability
410	8	1665	5	7471	2.20377e-05	0.00179628	Stability	HA2 site 81
532	9	1665	9	7471	0.000242436	0.012243	Receptor binding
