## Supplementary material for "Mutational spectra reveal influenza virus transmission routes and adaptation": Table S4

### Sheet: Sheet1
Table S4. Mutations acquired around transitions to sustained respiratory mutational spectrum
Sustained respiratory lineage	Ancestral wild waterbird lineage	Subtype	H3 site	Mutation	Inferred function
Human_seasonal_H1N1/Cs	H1_wild_waterbird	H1	-5	K-5E	Unknown
Human_seasonal_H1N1/Cs	H1_wild_waterbird	H1	-4	R-4K	Unknown
Human_seasonal_H1N1/Cs	H1_wild_waterbird	H1	2	L2F	Unknown
Human_seasonal_H1N1/Cs	H1_wild_waterbird	H1	8	T8L	Unknown
Human_seasonal_H1N1/Cs	H1_wild_waterbird	H1	9	N9K	Unknown
Human_seasonal_H1N1/Cs	H1_wild_waterbird	H1	53	K53N	Unknown
Human_seasonal_H1N1/Cs	H1_wild_waterbird	H1	54a	K54aN	Stability
Human_seasonal_H1N1/Cs	H1_wild_waterbird	H1	66	I66V	Stability
Human_seasonal_H1N1/Cs	H1_wild_waterbird	H1	78	S78L	Stability
Human_seasonal_H1N1/Cs	H1_wild_waterbird	H1	82a	S82aN	Stability
Human_seasonal_H1N1/Cs	H1_wild_waterbird	H1	88	V88I	Unknown
Human_seasonal_H1N1/Cs	H1_wild_waterbird	H1	101	D101E	Unknown
Human_seasonal_H1N1/Cs	H1_wild_waterbird	H1	120	R120K	Unknown
Human_seasonal_H1N1/Cs	H1_wild_waterbird	H1	142	A142S	Unknown
Human_seasonal_H1N1/Cs	H1_wild_waterbird	H1	154	L154I	Unknown
Human_seasonal_H1N1/Cs	H1_wild_waterbird	H1	159	N159T	Unknown
Human_seasonal_H1N1/Cs	H1_wild_waterbird	H1	169	V169T	Unknown
Human_seasonal_H1N1/Cs	H1_wild_waterbird	H1	188	S188T	Unknown
Human_seasonal_H1N1/Cs	H1_wild_waterbird	H1	189	N189S	Unknown
Human_seasonal_H1N1/Cs	H1_wild_waterbird	H1	225	D225G	Receptor_binding
Human_seasonal_H1N1/Cs	H1_wild_waterbird	H1	238	E238D	Unknown
Human_seasonal_H1N1/Cs	H1_wild_waterbird	H1	239	P239Q	Receptor_binding
Human_seasonal_H1N1/Cs	H1_wild_waterbird	H1	262	R262K	Stability
Human_seasonal_H1N1/Cs	H1_wild_waterbird	H1	264	G264D	Unknown
Human_seasonal_H1N1/Cs	H1_wild_waterbird	H1	276	D276N	Unknown
Human_seasonal_H1N1/Cs	H1_wild_waterbird	H1	278	N278D	Receptor_binding
Human_seasonal_H1N1/Cs	H1_wild_waterbird	H1	285	Q285Y	Unknown
Human_seasonal_H1N1/Cs	H1_wild_waterbird	H1	288	I288L	Unknown
Human_seasonal_H1N1/Cs	H1_wild_waterbird	H1	297	I297V	Stability
Human_seasonal_H1N1/Cs	H1_wild_waterbird	H1	300	V300I	Stability
Human_seasonal_H1N1/Cs	H1_wild_waterbird	H1	404	K404R	Unknown
Human_seasonal_H1N1/Cs	H1_wild_waterbird	H1	445	K445R	Unknown
Swine_EA	H1_wild_waterbird	H1	29	V29I	Stability
Swine_EA	H1_wild_waterbird	H1	70	L70I	Stability
Swine_EA	H1_wild_waterbird	H1	103	I103A	Both
Swine_EA	H1_wild_waterbird	H1	120	K120R	Unknown
Swine_EA	H1_wild_waterbird	H1	125b	S125bN	Unknown
Swine_EA	H1_wild_waterbird	H1	125b	N125bT	Unknown
Swine_EA	H1_wild_waterbird	H1	135	V135A	Unknown
Swine_EA	H1_wild_waterbird	H1	141	Y141H	Unknown
Swine_EA	H1_wild_waterbird	H1	145	S145R	Unknown
Swine_EA	H1_wild_waterbird	H1	145	R145L	Unknown
Swine_EA	H1_wild_waterbird	H1	155	T155I	Unknown
Swine_EA	H1_wild_waterbird	H1	155	I155V	Unknown
Swine_EA	H1_wild_waterbird	H1	159	T159N	Unknown
Swine_EA	H1_wild_waterbird	H1	173	G173R	Unknown
Swine_EA	H1_wild_waterbird	H1	179	L179I	Unknown
Swine_EA	H1_wild_waterbird	H1	188	T188A	Unknown
Swine_EA	H1_wild_waterbird	H1	188	A188T	Unknown
Swine_EA	H1_wild_waterbird	H1	190	E190D	Receptor_binding
Swine_EA	H1_wild_waterbird	H1	210	N210Y	Unknown
Swine_EA	H1_wild_waterbird	H1	224	R224K	Receptor_binding
Swine_EA	H1_wild_waterbird	H1	264	D264G	Unknown
Swine_EA	H1_wild_waterbird	H1	269	T269M	Stability
Swine_EA	H1_wild_waterbird	H1	313	K313Q	Unknown
Swine_EA	H1_wild_waterbird	H1	378	T378S	Unknown
Swine_EA	H1_wild_waterbird	H1	394	A394S	Unknown
Swine_EA	H1_wild_waterbird	H1	401	N401D	Unknown
Swine_EA	H1_wild_waterbird	H1	404	R404K	Unknown
Swine_EA	H1_wild_waterbird	H1	442	S442F	Stability
Swine_EA	H1_wild_waterbird	H1	462	I462V	Unknown
Swine_EA	H1_wild_waterbird	H1	487	D487N	Unknown
Human_seasonal_H3N2	H3_wild_waterbird	H1	-3	A14V	Receptor_binding
Human_seasonal_H3N2	H3_wild_waterbird	H1	-2	F15L	Receptor_binding
Human_seasonal_H3N2	H3_wild_waterbird	H1	-1	G16A	Unknown
Human_seasonal_H3N2	H3_wild_waterbird	H1	2	D18N	Unknown
Human_seasonal_H3N2	H3_wild_waterbird	H1	25	I41L	Stability
Human_seasonal_H3N2	H3_wild_waterbird	H1	31	D47N	Stability
Human_seasonal_H3N2	H3_wild_waterbird	H1	50	K66R	Unknown
Human_seasonal_H3N2	H3_wild_waterbird	H1	53	N69D	Unknown
Human_seasonal_H3N2	H3_wild_waterbird	H1	54	N70S	Stability
Human_seasonal_H3N2	H3_wild_waterbird	H1	62	R78I	Both
Human_seasonal_H3N2	H3_wild_waterbird	H1	62	I78K	Both
Human_seasonal_H3N2	H3_wild_waterbird	H1	63	D79N	Unknown
Human_seasonal_H3N2	H3_wild_waterbird	H1	78	V94G	Stability
Human_seasonal_H3N2	H3_wild_waterbird	H1	81	D97N	Stability
Human_seasonal_H3N2	H3_wild_waterbird	H1	83	T99K	Stability
Human_seasonal_H3N2	H3_wild_waterbird	H1	92	N108K	Both
Human_seasonal_H3N2	H3_wild_waterbird	H1	122	T138N	Unknown
Human_seasonal_H3N2	H3_wild_waterbird	H1	126	T142N	Unknown
Human_seasonal_H3N2	H3_wild_waterbird	H1	137	N153Y	Receptor_binding
Human_seasonal_H3N2	H3_wild_waterbird	H1	144	A160G	Receptor_binding
Human_seasonal_H3N2	H3_wild_waterbird	H1	144	G160D	Receptor_binding
Human_seasonal_H3N2	H3_wild_waterbird	H1	146	G162S	Receptor_binding
Human_seasonal_H3N2	H3_wild_waterbird	H1	155	T171Y	Unknown
Human_seasonal_H3N2	H3_wild_waterbird	H1	158	G174E	Unknown
Human_seasonal_H3N2	H3_wild_waterbird	H1	188	N204D	Unknown
Human_seasonal_H3N2	H3_wild_waterbird	H1	189	Q205K	Unknown
Human_seasonal_H3N2	H3_wild_waterbird	H1	207	R223K	Unknown
Human_seasonal_H3N2	H3_wild_waterbird	H1	217	I233V	Unknown
Human_seasonal_H3N2	H3_wild_waterbird	H1	226	Q242L	Stability
Human_seasonal_H3N2	H3_wild_waterbird	H1	228	G244S	Receptor_binding
Human_seasonal_H3N2	H3_wild_waterbird	H1	242	V258I	Unknown
Human_seasonal_H3N2	H3_wild_waterbird	H1	244	V260L	Unknown
Human_seasonal_H3N2	H3_wild_waterbird	H1	260	M276I	Unknown
Human_seasonal_H3N2	H3_wild_waterbird	H1	275	D291G	Receptor_binding
Human_seasonal_H3N2	H3_wild_waterbird	H1	278	I294S	Receptor_binding
Human_seasonal_H3N2	H3_wild_waterbird	H1	331	L347I	Unknown
Human_seasonal_H3N2	H3_wild_waterbird	H1	479	E495G	Unknown
Human_seasonal_H3N2	H3_wild_waterbird	H1	490	I506V	Unknown
Human_seasonal_H3N2	H3_wild_waterbird	H1	541	R557K	Unknown
H5_HPAI_GsGd	H5_wild_waterbird	H1	53	S53D	Unknown
H5_HPAI_GsGd	H5_wild_waterbird	H1	54a	N54aD	Stability
H5_HPAI_GsGd	H5_wild_waterbird	H1	80	L80I	Unknown
H5_HPAI_GsGd	H5_wild_waterbird	H1	91	D91A	Unknown
H5_HPAI_GsGd	H5_wild_waterbird	H1	93	V93A	Unknown
H5_HPAI_GsGd	H5_wild_waterbird	H1	95	G95D	Stability
H5_HPAI_GsGd	H5_wild_waterbird	H1	101	D101N	Unknown
H5_HPAI_GsGd	H5_wild_waterbird	H1	114	S114R	Stability
H5_HPAI_GsGd	H5_wild_waterbird	H1	115	T115I	Unknown
H5_HPAI_GsGd	H5_wild_waterbird	H1	125a	R125aK	Unknown
H5_HPAI_GsGd	H5_wild_waterbird	H1	129	N129D	Unknown
H5_HPAI_GsGd	H5_wild_waterbird	H1	131	D131E	Unknown
H5_HPAI_GsGd	H5_wild_waterbird	H1	142	N142H	Unknown
H5_HPAI_GsGd	H5_wild_waterbird	H1	142	H142Q	Unknown
H5_HPAI_GsGd	H5_wild_waterbird	H1	144	R144K	Receptor_binding
H5_HPAI_GsGd	H5_wild_waterbird	H1	193	K193R	Receptor_binding
H5_HPAI_GsGd	H5_wild_waterbird	H1	202	V202I	Unknown
H5_HPAI_GsGd	H5_wild_waterbird	H1	213	S213L	Unknown
H5_HPAI_GsGd	H5_wild_waterbird	H1	216	E216K	Unknown
H5_HPAI_GsGd	H5_wild_waterbird	H1	221	P221S	Unknown
H5_HPAI_GsGd	H5_wild_waterbird	H1	231	E231D	Unknown
H5_HPAI_GsGd	H5_wild_waterbird	H1	271	G271E	Unknown
H5_HPAI_GsGd	H5_wild_waterbird	H1	272	L272V	Unknown
H5_HPAI_GsGd	H5_wild_waterbird	H1	312	D312N	Unknown
H5_HPAI_GsGd	H5_wild_waterbird	H1	313	R313K	Unknown
H5_HPAI_GsGd	H5_wild_waterbird	H1	323	V323T	Both
H5_HPAI_GsGd	H5_wild_waterbird	H1	323	T323S	Both
H5_HPAI_GsGd	H5_wild_waterbird	H1	377	I377V	Unknown
H5_HPAI_GsGd	H5_wild_waterbird	H1	397	K397R	Stability
H5_HPAI_GsGd	H5_wild_waterbird	H1	498	N498K	Unknown
H5_HPAI_GsGd	H5_wild_waterbird	H1	510	M510I	Unknown
H5_HPAI_GsGd	H5_wild_waterbird	H1	536	F536L	Unknown
H5_poultry_H5N2	H5_wild_waterbird	H1	2	L2F	Unknown
H5_poultry_H5N2	H5_wild_waterbird	H1	9	K9T	Unknown
H5_poultry_H5N2	H5_wild_waterbird	H1	24	E24K	Stability
H5_poultry_H5N2	H5_wild_waterbird	H1	50	K50R	Unknown
H5_poultry_H5N2	H5_wild_waterbird	H1	57	R57K	Stability
H5_poultry_H5N2	H5_wild_waterbird	H1	93	V93A	Unknown
H5_poultry_H5N2	H5_wild_waterbird	H1	101	D101N	Unknown
H5_poultry_H5N2	H5_wild_waterbird	H1	103	N103D	Both
H5_poultry_H5N2	H5_wild_waterbird	H1	124	I124F	Unknown
H5_poultry_H5N2	H5_wild_waterbird	H1	160	A160V	Unknown
H5_poultry_H5N2	H5_wild_waterbird	H1	162	P162R	Unknown
H5_poultry_H5N2	H5_wild_waterbird	H1	192	T192I	Receptor_binding
H5_poultry_H5N2	H5_wild_waterbird	H1	198	S198P	Unknown
H5_poultry_H5N2	H5_wild_waterbird	H1	242	A242S	Unknown
H5_poultry_H5N2	H5_wild_waterbird	H1	244	S244F	Unknown
H5_poultry_H5N2	H5_wild_waterbird	H1	248	N248T	Receptor_binding
H5_poultry_H5N2	H5_wild_waterbird	H1	261	V261I	Stability
H5_poultry_H5N2	H5_wild_waterbird	H1	273	E273D	Unknown
H5_poultry_H5N2	H5_wild_waterbird	H1	279	T279A	Unknown
H5_poultry_H5N2	H5_wild_waterbird	H1	300	L300F	Stability
H5_poultry_H5N2	H5_wild_waterbird	H1	312	D312K	Unknown
H5_poultry_H5N2	H5_wild_waterbird	H1	439	F439L	Unknown
H5_poultry_H5N2	H5_wild_waterbird	H1	531	I531V	Unknown
H6_domestic_major_1	H6_wild_waterbird	H1	-1	V-1I	Unknown
H6_domestic_major_1	H6_wild_waterbird	H1	7	A7T	Unknown
H6_domestic_major_1	H6_wild_waterbird	H1	54	I54V	Stability
H6_domestic_major_1	H6_wild_waterbird	H1	56	K56R	Stability
H6_domestic_major_1	H6_wild_waterbird	H1	62	R62K	Both
H6_domestic_major_1	H6_wild_waterbird	H1	75	Q75R	Unknown
H6_domestic_major_1	H6_wild_waterbird	H1	133	S133N	Unknown
H6_domestic_major_1	H6_wild_waterbird	H1	136	T136S	Unknown
H6_domestic_major_1	H6_wild_waterbird	H1	137	K137S	Receptor_binding
H6_domestic_major_1	H6_wild_waterbird	H1	157	K157R	Unknown
H6_domestic_major_1	H6_wild_waterbird	H1	165	K165R	Unknown
H6_domestic_major_1	H6_wild_waterbird	H1	208	S208R	Unknown
H6_domestic_major_1	H6_wild_waterbird	H1	259	K259R	Stability
H6_domestic_major_1	H6_wild_waterbird	H1	263	N263R	Stability
H6_domestic_major_1	H6_wild_waterbird	H1	439	L439M	Unknown
H6_domestic_major_1	H6_wild_waterbird	H1	452	K452R	Stability
H6_domestic_major_1	H6_wild_waterbird	H1	487	D487N	Unknown
H6_domestic_major_1	H6_wild_waterbird	H1	493	D493G	Unknown
H6_domestic_major_1	H6_wild_waterbird	H1	493	G493S	Unknown
H6_domestic_major_1	H6_wild_waterbird	H1	496	K496R	Unknown
H6_domestic_major_1	H6_wild_waterbird	H1	501	E501T	Unknown
H6_domestic_major_1	H6_wild_waterbird	H1	532	I532L	Receptor_binding
H6_domestic_major_1	H6_wild_waterbird	H1	536	L536V	Unknown
H6_domestic_major_2	H6_wild_waterbird	H1	-3	I-3F	Receptor_binding
H6_domestic_major_2	H6_wild_waterbird	H1	5	A5V	Unknown
H6_domestic_major_2	H6_wild_waterbird	H1	7	A7T	Unknown
H6_domestic_major_2	H6_wild_waterbird	H1	25	Q25K	Stability
H6_domestic_major_2	H6_wild_waterbird	H1	54a	L54aS	Stability
H6_domestic_major_2	H6_wild_waterbird	H1	63	G63E	Unknown
H6_domestic_major_2	H6_wild_waterbird	H1	63	E63D	Unknown
H6_domestic_major_2	H6_wild_waterbird	H1	66	I66L	Stability
H6_domestic_major_2	H6_wild_waterbird	H1	75	Q75R	Unknown
H6_domestic_major_2	H6_wild_waterbird	H1	77	D77G	Both
H6_domestic_major_2	H6_wild_waterbird	H1	78	L78I	Stability
H6_domestic_major_2	H6_wild_waterbird	H1	81	G81A	Stability
H6_domestic_major_2	H6_wild_waterbird	H1	92	T92N	Both
H6_domestic_major_2	H6_wild_waterbird	H1	93	Q93R	Unknown
H6_domestic_major_2	H6_wild_waterbird	H1	101	A101T	Unknown
H6_domestic_major_2	H6_wild_waterbird	H1	133	S133N	Unknown
H6_domestic_major_2	H6_wild_waterbird	H1	136	T136S	Unknown
H6_domestic_major_2	H6_wild_waterbird	H1	137	K137S	Receptor_binding
H6_domestic_major_2	H6_wild_waterbird	H1	145	S145P	Unknown
H6_domestic_major_2	H6_wild_waterbird	H1	156	T156P	Receptor_binding
H6_domestic_major_2	H6_wild_waterbird	H1	159	A159S	Unknown
H6_domestic_major_2	H6_wild_waterbird	H1	160	A160E	Unknown
H6_domestic_major_2	H6_wild_waterbird	H1	168	Y168F	Unknown
H6_domestic_major_2	H6_wild_waterbird	H1	173	N173D	Unknown
H6_domestic_major_2	H6_wild_waterbird	H1	174	Q174K	Stability
H6_domestic_major_2	H6_wild_waterbird	H1	175	P175S	Stability
H6_domestic_major_2	H6_wild_waterbird	H1	176	I176V	Unknown
H6_domestic_major_2	H6_wild_waterbird	H1	189	N189T	Unknown
H6_domestic_major_2	H6_wild_waterbird	H1	193	T193I	Receptor_binding
H6_domestic_major_2	H6_wild_waterbird	H1	193	I193V	Receptor_binding
H6_domestic_major_2	H6_wild_waterbird	H1	193	V193I	Receptor_binding
H6_domestic_major_2	H6_wild_waterbird	H1	193	I193V	Receptor_binding
H6_domestic_major_2	H6_wild_waterbird	H1	199	D199N	Receptor_binding
H6_domestic_major_2	H6_wild_waterbird	H1	213	K213R	Unknown
H6_domestic_major_2	H6_wild_waterbird	H1	233	Y233F	Unknown
H6_domestic_major_2	H6_wild_waterbird	H1	236	V236I	Unknown
H6_domestic_major_2	H6_wild_waterbird	H1	259	K259R	Stability
H6_domestic_major_2	H6_wild_waterbird	H1	262	S262N	Stability
H6_domestic_major_2	H6_wild_waterbird	H1	262a	T262aK	Stability
H6_domestic_major_2	H6_wild_waterbird	H1	263	N263S	Stability
H6_domestic_major_2	H6_wild_waterbird	H1	267	V267I	Stability
H6_domestic_major_2	H6_wild_waterbird	H1	269	K269R	Stability
H6_domestic_major_2	H6_wild_waterbird	H1	284	I284T	Unknown
H6_domestic_major_2	H6_wild_waterbird	H1	285	A285E	Unknown
H6_domestic_major_2	H6_wild_waterbird	H1	288	L288I	Unknown
H6_domestic_major_2	H6_wild_waterbird	H1	312	E312K	Unknown
H6_domestic_major_2	H6_wild_waterbird	H1	372	K372R	Receptor_binding
H6_domestic_major_2	H6_wild_waterbird	H1	396	D396G	Unknown
H6_domestic_major_2	H6_wild_waterbird	H1	448	Y448H	Unknown
H6_domestic_major_2	H6_wild_waterbird	H1	450	K450R	Unknown
H6_domestic_major_2	H6_wild_waterbird	H1	478	I478M	Unknown
H6_domestic_major_2	H6_wild_waterbird	H1	493	D493A	Unknown
H6_domestic_major_2	H6_wild_waterbird	H1	493	A493D	Unknown
H6_domestic_major_2	H6_wild_waterbird	H1	493	D493E	Unknown
H6_domestic_major_2	H6_wild_waterbird	H1	496	K496R	Unknown
H6_domestic_major_2	H6_wild_waterbird	H1	501	E501K	Unknown
H6_domestic_major_2	H6_wild_waterbird	H1	510	L510F	Unknown
H6_domestic_major_2	H6_wild_waterbird	H1	510a	G510aD	Unknown
H6_domestic_major_2	H6_wild_waterbird	H1	532	I532M	Receptor_binding
H6_domestic_major_2	H6_wild_waterbird	H1	NA	N-D	Unknown
H6_poultry_H6N1	H6_wild_waterbird	H1	54a	L54aM	Stability
H6_poultry_H6N1	H6_wild_waterbird	H1	63	G63E	Unknown
H6_poultry_H6N1	H6_wild_waterbird	H1	63	E63D	Unknown
H6_poultry_H6N1	H6_wild_waterbird	H1	75	Q75K	Unknown
H6_poultry_H6N1	H6_wild_waterbird	H1	101	A101V	Unknown
H6_poultry_H6N1	H6_wild_waterbird	H1	133a	S133aR	Receptor_binding
H6_poultry_H6N1	H6_wild_waterbird	H1	137	K137N	Receptor_binding
H6_poultry_H6N1	H6_wild_waterbird	H1	144	G144D	Receptor_binding
H6_poultry_H6N1	H6_wild_waterbird	H1	152	L152V	Unknown
H6_poultry_H6N1	H6_wild_waterbird	H1	157	K157E	Unknown
H6_poultry_H6N1	H6_wild_waterbird	H1	189	N189R	Unknown
H6_poultry_H6N1	H6_wild_waterbird	H1	189	R189T	Unknown
H6_poultry_H6N1	H6_wild_waterbird	H1	190	E190V	Receptor_binding
H6_poultry_H6N1	H6_wild_waterbird	H1	192	N192D	Receptor_binding
H6_poultry_H6N1	H6_wild_waterbird	H1	228	G228S	Receptor_binding
H6_poultry_H6N1	H6_wild_waterbird	H1	263	N263K	Stability
H6_poultry_H6N1	H6_wild_waterbird	H1	331	L331I	Unknown
H6_poultry_H6N1	H6_wild_waterbird	H1	386	D386N	Stability
H6_poultry_H6N1	H6_wild_waterbird	H1	407	D407G	Stability
H6_poultry_H6N1	H6_wild_waterbird	H1	501	E501G	Unknown
H6_poultry_H6N1	H6_wild_waterbird	H1	532	I532M	Receptor_binding
H7_poultry_H7N2	H7_wild_waterbird	H1	6	I6T	Unknown
H7_poultry_H7N2	H7_wild_waterbird	H1	83	D83Y	Stability
H7_poultry_H7N2	H7_wild_waterbird	H1	83	Y83S	Stability
H7_poultry_H7N2	H7_wild_waterbird	H1	114	G114R	Stability
H7_poultry_H7N2	H7_wild_waterbird	H1	119	D119G	Stability
H7_poultry_H7N2	H7_wild_waterbird	H1	140	R140K	Unknown
H7_poultry_H7N2	H7_wild_waterbird	H1	140	K140T	Unknown
H7_poultry_H7N2	H7_wild_waterbird	H1	186	G186E	Unknown
H7_poultry_H7N2	H7_wild_waterbird	H1	188	A188V	Unknown
H7_poultry_H7N2	H7_wild_waterbird	H1	189	N189S	Unknown
H7_poultry_H7N2	H7_wild_waterbird	H1	205	G205R	Unknown
H7_poultry_H7N2	H7_wild_waterbird	H1	272	V272A	Unknown
H7_poultry_H7N2	H7_wild_waterbird	H1	312	T312K	Unknown
H7_poultry_H7N2	H7_wild_waterbird	H1	348	D348N	Receptor_binding
H7_poultry_H7N2	H7_wild_waterbird	H1	416	S416A	Unknown
H7_poultry_H7N2	H7_wild_waterbird	H1	420	V420I	Stability
H7_poultry_H7N2	H7_wild_waterbird	H1	445	N445S	Unknown
H7_poultry_H7N9	H7_wild_waterbird	H1	3	V3I	Unknown
H7_poultry_H7N9	H7_wild_waterbird	H1	174	D174N	Stability
H7_poultry_H7N9	H7_wild_waterbird	H1	174	N174S	Stability
H7_poultry_H7N9	H7_wild_waterbird	H1	179	I179V	Unknown
H7_poultry_H7N9	H7_wild_waterbird	H1	186	G186V	Unknown
H7_poultry_H7N9	H7_wild_waterbird	H1	226	Q226L	Receptor_binding
H7_poultry_H7N9	H7_wild_waterbird	H1	312	G312R	Unknown
H7_poultry_H7N9	H7_wild_waterbird	H1	400	T400N	Unknown
H7_poultry_H7N9	H7_wild_waterbird	H1	445	N445D	Unknown
H7_poultry_H7N9	H7_wild_waterbird	H1	531	A531V	Unknown
H9_G1	H9_wild_waterbird	H1	-4	A-4T	Unknown
H9_G1	H9_wild_waterbird	H1	-2	A-2S	Receptor_binding
H9_G1	H9_wild_waterbird	H1	17	Y17H	Stability
H9_G1	H9_wild_waterbird	H1	30	I30T	Stability
H9_G1	H9_wild_waterbird	H1	39	T39A	Stability
H9_G1	H9_wild_waterbird	H1	70	V70I	Stability
H9_G1	H9_wild_waterbird	H1	82a	K82aR	Stability
H9_G1	H9_wild_waterbird	H1	96	M96T	Unknown
H9_G1	H9_wild_waterbird	H1	110	S110T	Stability
H9_G1	H9_wild_waterbird	H1	111	F111L	Both
H9_G1	H9_wild_waterbird	H1	116	N116S	Stability
H9_G1	H9_wild_waterbird	H1	133a	S133aT	Receptor_binding
H9_G1	H9_wild_waterbird	H1	145	N145D	Unknown
H9_G1	H9_wild_waterbird	H1	156	H156Q	Receptor_binding
H9_G1	H9_wild_waterbird	H1	159	N159G	Unknown
H9_G1	H9_wild_waterbird	H1	172	E172R	Receptor_binding
H9_G1	H9_wild_waterbird	H1	175	N175S	Stability
H9_G1	H9_wild_waterbird	H1	179	M179V	Unknown
H9_G1	H9_wild_waterbird	H1	190	E190A	Receptor_binding
H9_G1	H9_wild_waterbird	H1	196	K196T	Unknown
H9_G1	H9_wild_waterbird	H1	197	K197R	Unknown
H9_G1	H9_wild_waterbird	H1	209	I209L	Unknown
H9_G1	H9_wild_waterbird	H1	226	Q226L	Receptor_binding
H9_G1	H9_wild_waterbird	H1	231	D231N	Unknown
H9_G1	H9_wild_waterbird	H1	259	I259V	Stability
H9_G1	H9_wild_waterbird	H1	290	T290S	Stability
H9_G1	H9_wild_waterbird	H1	297	V297I	Stability
H9_G1	H9_wild_waterbird	H1	304	N304T	Stability
H9_G1	H9_wild_waterbird	H1	318	V318I	Stability
H9_G1	H9_wild_waterbird	H1	326	V326R	Unknown
H9_G1	H9_wild_waterbird	H1	328	D328N	Receptor_binding
H9_G1	H9_wild_waterbird	H1	328	N328S	Receptor_binding
H9_G1	H9_wild_waterbird	H1	368	E368D	Unknown
H9_G1	H9_wild_waterbird	H1	372	E372K	Receptor_binding
H9_G1	H9_wild_waterbird	H1	374	V374I	Unknown
H9_G1	H9_wild_waterbird	H1	385	I385V	Stability
H9_G1	H9_wild_waterbird	H1	402	I402V	Stability
H9_G1	H9_wild_waterbird	H1	404	A404T	Unknown
H9_G1	H9_wild_waterbird	H1	420	I420V	Stability
H9_G1	H9_wild_waterbird	H1	464	N464K	Unknown
H9_G1	H9_wild_waterbird	H1	487	D487N	Unknown
H9_G1	H9_wild_waterbird	H1	489	Q489R	Unknown
H9_G1	H9_wild_waterbird	H1	492	Q492K	Unknown
H9_G1	H9_wild_waterbird	H1	496	K496R	Unknown
H9_Y280	H9_wild_waterbird	H1	-4	A-4V	Unknown
H9_Y280	H9_wild_waterbird	H1	-4	V-4A	Unknown
H9_Y280	H9_wild_waterbird	H1	-4	A-4T	Unknown
H9_Y280	H9_wild_waterbird	H1	-3	I-3V	Receptor_binding
H9_Y280	H9_wild_waterbird	H1	-2	A-2S	Receptor_binding
H9_Y280	H9_wild_waterbird	H1	7	A7V	Unknown
H9_Y280	H9_wild_waterbird	H1	30	I30T	Stability
H9_Y280	H9_wild_waterbird	H1	32	T32N	Both
H9_Y280	H9_wild_waterbird	H1	39	T39A	Stability
H9_Y280	H9_wild_waterbird	H1	70	V70I	Stability
H9_Y280	H9_wild_waterbird	H1	82a	K82aR	Stability
H9_Y280	H9_wild_waterbird	H1	91	S91P	Unknown
H9_Y280	H9_wild_waterbird	H1	96	M96L	Unknown
H9_Y280	H9_wild_waterbird	H1	111	F111L	Both
H9_Y280	H9_wild_waterbird	H1	116	N116S	Stability
H9_Y280	H9_wild_waterbird	H1	132	T132S	Unknown
H9_Y280	H9_wild_waterbird	H1	145	N145D	Unknown
H9_Y280	H9_wild_waterbird	H1	156	H156Q	Receptor_binding
H9_Y280	H9_wild_waterbird	H1	158	S158N	Unknown
H9_Y280	H9_wild_waterbird	H1	163	V163I	Unknown
H9_Y280	H9_wild_waterbird	H1	172	E172R	Receptor_binding
H9_Y280	H9_wild_waterbird	H1	183	H183N	Unknown
H9_Y280	H9_wild_waterbird	H1	190	E190A	Receptor_binding
H9_Y280	H9_wild_waterbird	H1	190	A190V	Receptor_binding
H9_Y280	H9_wild_waterbird	H1	190	V190A	Receptor_binding
H9_Y280	H9_wild_waterbird	H1	196	K196T	Unknown
H9_Y280	H9_wild_waterbird	H1	197	K197R	Unknown
H9_Y280	H9_wild_waterbird	H1	205	T205A	Unknown
H9_Y280	H9_wild_waterbird	H1	216	V216L	Unknown
H9_Y280	H9_wild_waterbird	H1	226	Q226L	Receptor_binding
H9_Y280	H9_wild_waterbird	H1	273	N273K	Unknown
H9_Y280	H9_wild_waterbird	H1	278	V278A	Receptor_binding
H9_Y280	H9_wild_waterbird	H1	295	H295Q	Stability
H9_Y280	H9_wild_waterbird	H1	326	V326R	Unknown
H9_Y280	H9_wild_waterbird	H1	328	D328N	Receptor_binding
H9_Y280	H9_wild_waterbird	H1	328	N328S	Receptor_binding
H9_Y280	H9_wild_waterbird	H1	344	P344S	Receptor_binding
H9_Y280	H9_wild_waterbird	H1	368	E368D	Unknown
H9_Y280	H9_wild_waterbird	H1	372	E372K	Receptor_binding
H9_Y280	H9_wild_waterbird	H1	374	V374I	Unknown
H9_Y280	H9_wild_waterbird	H1	385	I385V	Stability
H9_Y280	H9_wild_waterbird	H1	402	I402V	Stability
H9_Y280	H9_wild_waterbird	H1	404	A404T	Unknown
H9_Y280	H9_wild_waterbird	H1	460	M460V	Unknown
H9_Y280	H9_wild_waterbird	H1	464	N464K	Unknown
H9_Y280	H9_wild_waterbird	H1	487	D487N	Unknown
H9_Y280	H9_wild_waterbird	H1	489	Q489R	Unknown
H9_Y280	H9_wild_waterbird	H1	492	Q492K	Unknown
H9_Y280	H9_wild_waterbird	H1	527	L527I	Unknown
