## Supplementary material for "Mutational spectra reveal influenza virus transmission routes and adaptation": Table S5

### Sheet: Sheet1
Table S5. Sites that mutate convergently leading to sustained respiratory lineages
Subtype	H3 site	Mutationa	Acquired leading to	Inferred function
All	190	E190X	H6 poultry H6N1; H9 poultry Y280; H9 poultry G1	Receptor binding
All	226	Q226L	H3 human seasonal H3N2; H7 poultry H7N9; H9 poultry Y280; H9 poultry G1	Receptor binding
All	228	G228S	H3 human seasonal H3N2; H6 poultry H6N1	Receptor binding
All	288	L288I	H1 human seasonal H1N1/swine Cs; H6 poultry H6N1	Unknown
All	297	V297I	H1 human seasonal H1N1/swine Cs; H9 poultry G1	Stability
All	312	X312basicb	H5 HPAI GsGd; H5 poultry H5N2; H6 domestic major 2; H7 poultry H7N2; H7 poultry H7N9	Unknown
All	487	D487N	H1 swine EA; H6 domestic major 1; H9 poultry Y280; H9 poultry G1	Unknown
H1	120	K120R	H1 Human seasonal H1N1/swine Cs; H1 swine EA	Unknown
H1	141	Y141H	H1 Human seasonal H1N1/swine Cs; H1 swine EA	Receptor_binding
H1	159	T159X	H1 Human seasonal H1N1/swine Cs; H1 swine EA	Unknown
H1	190	E190D	H1 Human seasonal H1N1/swine Cs; H1 swine EA	Receptor_binding
H1	210	N210X	H1 Human seasonal H1N1/swine Cs; H1 swine EA	Unknown
H1	225	G225DE	H1 Human seasonal H1N1/swine Cs; H1 swine EA	Receptor_binding
H1	264	D264G	H1 Human seasonal H1N1/swine Cs; H1 swine EA	Unknown
H1	300	I300V	H1 Human seasonal H1N1/swine Cs; H1 swine EA	Stability
H1	404	R404K	H1 Human seasonal H1N1/swine Cs; H1 swine EA	Unknown
H1	445	R445K	H1 Human seasonal H1N1/swine Cs; H1 swine EA	Unknown
H3	25	I25X	H3 human seasonal H3N2; H3 equine H3N8; H3 canine	Stability
H3	78	V78X	H3 human seasonal H3N2; H3 equine H3N8; H3 canine	Both
H3	81	D81X	H3 human seasonal H3N2; H3 equine H3N8; H3 canine	Stability
H3	146	G146S	H3 human seasonal H3N2; H3 equine H3N8; H3 canine	Receptor_binding
H5	95	G95D	H5 HPAI GsGd; H5 poultry H5N2	Stability
H5	216	E216X	H5 HPAI GsGd; H5 poultry H5N2	Unknown
H5	312	D312X	H5 HPAI GsGd; H5 poultry H5N2	Unknown
H5	498	N498K	H5 HPAI GsGd; H5 poultry H5N2	Unknown
H6	54a	L54aX	H6 domestic major 1; H6 poultry H6N1	Stability
H6	63	G63DE	H6 domestic major 1; H6 domestic major 2; H6 poultry H6N1; H6 poultry H6N2; H6 quail	Unknown
H6	75	Q75RK	H6 domestic major 1; H6 domestic major 2; H6 poultry H6N1; H6 poultry H6N2	Unknown
H6	136	T136S	H6 domestic major 1; H6 domestic major 2	Unknown
H6	137	K137SN	H6 domestic major 1; H6 domestic major 2; H6 poultry H6N1; H6 poultry H6N2; H6 quail	Unknown
H6	157	K157X	H6 domestic major 1; H6 domestic major 2; H6 poultry H6N1	Unknown
H6	189	N189T	H6 domestic major 2; H6 poultry H6N1; H6 quail	Unknown
H6	193	T193X	H6 domestic major 1; H6 domestic major 2; H6 poultry H6N1; H6 poultry H6N2	Receptor_binding
H6	263	N263X	H6 domestic major 1	Stability
H6	493	D493X	H6 domestic major 1; H6 domestic major 2; H6 poultry H6N1; H6 quail	Unknown
H6	501	E501X	H6 domestic major 1; H6 domestic major 2; H6 poultry H6N1; H6 poultry H6N2; H6 quail	Unknown
H6	532	I532X	H6 domestic major 1; H6 domestic major 2; H6 poultry H6N1; H6 quail	Receptor_binding
H7	186	G186X	H7 poultry H7N2; H7 poultry H7N9	Unknown
H7	189	T189X	H7 poultry H7N2; H7 poultry H7N9	Unknown
H7	312	T312X	H7 poultry H7N2; H7 poultry H7N9	Unknown
H7	445	N445X	H7 poultry H7N2; H7 poultry H7N9	Unknown
H9	96	M96X	H9 poultry Y280; H9 poultry G1	Unknown
H9	226	Q226L	H9 poultry Y280; H9 poultry G1	Receptor_binding
aX represents more than one amino acid residue
bSite 312 consistently mutates to more basic residues
