## Supplementary material for "Mutational spectra reveal influenza virus transmission routes and adaptation": Table S6

### Sheet: Sheet1
Table S6. Sites that exhibit enriched mutations within spectrum change branches in the H6 subtype
Site	BH-corrected Poisson test p-value	Mutates leading to
54a	0.0378195	H6 domestic major 1; H6 poultry H6N1
63	0.00949021	H6 domestic major 1; H6 domestic major 2; H6 poultry H6N1; H6 poultry H6N2; H6 quail
75	0.0124107	H6 domestic major 1; H6 domestic major 2; H6 poultry H6N1; H6 poultry H6N2
136	0.0416791	H6 domestic major 1; H6 domestic major 2
138	0.0239076	H6 domestic major 2; H6 quail
157	0.0198073	H6 domestic major 1; H6 domestic major 2; H6 poultry H6N1
193	0.0149271	H6 domestic major 1; H6 domestic major 2; H6 poultry H6N1; H6 poultry H6N2
493	0.00505387	H6 domestic major 1; H6 domestic major 2; H6 poultry H6N1; H6 quail
496	0.027144	H6 domestic major 1; H6 domestic major 2
501	0.0148925	H6 domestic major 1; H6 domestic major 2; H6 poultry H6N1; H6 poultry H6N2; H6 quail
