## Supplementary material for "Mutational spectra reveal influenza virus transmission routes and adaptation": Table S8

### Sheet: Sheet1
Table S8. GenBank sequences included in sequence datasets
Dataset	Accession	Sequence name
H1_human_pandemic_H1N1	GQ334330	A/Fukuoka-C/2/2009
H1_human_pandemic_H1N1	CY075923	A/Pune/NIV759/2009
H1_human_pandemic_H1N1	CY077603	A/Mexico/LaGloria-4/2009
H1_human_pandemic_H1N1	CY077611	A/Mexico/LaGloria-8/2009
H1_human_pandemic_H1N1	CY076771	A/Ontario/147723/2009
H1_human_pandemic_H1N1	CY076795	A/Ontario/156785/2009
H1_human_pandemic_H1N1	CY076763	A/Ontario/147265/2009
H1_human_pandemic_H1N1	CY076779	A/Ontario/152439/2009
H1_human_pandemic_H1N1	CY076755	A/Ontario/142358/2009
H1_human_pandemic_H1N1	JN381269	A/Taiwan/90060/2010
H1_human_pandemic_H1N1	CY120723	A/Brazil/AVS04/2009
H1_human_pandemic_H1N1	CY120715	A/Brazil/AVS03/2009
H1_human_pandemic_H1N1	CY122716	A/Singapore/GP1156/2009
H1_human_pandemic_H1N1	CY123576	A/Singapore/ON1888/2009
H1_human_pandemic_H1N1	CY123225	A/Singapore/GP4078/2009
H1_human_pandemic_H1N1	CY123804	A/Singapore/ON2202/2009
H1_human_pandemic_H1N1	CY065246	A/England/XFL00071/2009
H1_human_pandemic_H1N1	KM213256	A/Oman/SQUH-1/2009
H1_human_pandemic_H1N1	KM213264	A/Oman/SQUH-22/2009
H1_human_pandemic_H1N1	CY071952	A/Egypt/N00231/2010
H1_human_pandemic_H1N1	CY071940	A/Egypt/N11243/2009
H1_human_pandemic_H1N1	CY071942	A/Egypt/N14313/2009
H1_human_pandemic_H1N1	KM213267	A/Oman/SQUH-33/2010
H1_human_pandemic_H1N1	CY071959	A/Egypt/N00278/2010
H1_human_pandemic_H1N1	KJ690526	A/Uganda/MUWRP-137/2009
H1_human_pandemic_H1N1	KJ690392	A/Uganda/MUWRP-176/2010
H1_human_pandemic_H1N1	CY123330	A/Singapore/GP669/2009
H1_human_pandemic_H1N1	CY120929	A/Guangdong/195/2010
H1_human_pandemic_H1N1	KJ690416	A/Uganda/MUWRP-220/2010
H1_human_pandemic_H1N1	KJ690448	A/Uganda/MUWRP-212/2010
H1_human_pandemic_H1N1	KJ690487	A/Uganda/MUWRP-222/2010
H1_human_pandemic_H1N1	CY123884	A/Singapore/ON2394/2009
H1_human_pandemic_H1N1	JN381286	A/Taiwan/3096/2010
H1_human_pandemic_H1N1	JN381273	A/Taiwan/65854/2010
H1_human_pandemic_H1N1	JN381271	A/Taiwan/90110/2010
H1_human_pandemic_H1N1	CY093101	A/Sydney/DD3-27/2010
H1_human_pandemic_H1N1	JN381279	A/Taiwan/90149/2010
H1_human_pandemic_H1N1	CY122872	A/Singapore/GP2297/2009
H1_human_pandemic_H1N1	KM289093	A/Peru/2010731297/2009
H1_human_pandemic_H1N1	CY120952	A/Guangdong/801/2009
H1_human_pandemic_H1N1	JX456148	A/Gyeonggi/245/2010
H1_human_pandemic_H1N1	JX309353	A/Singapore/GP1078/2010
H1_human_pandemic_H1N1	CY092446	A/Sydney/DD3-03/2010
H1_human_pandemic_H1N1	CY120731	A/Brazil/AVS06/2009
H1_human_pandemic_H1N1	KJ690432	A/Uganda/MUWRP-224/2010
H1_human_pandemic_H1N1	CY075896	A/Pune/NIV1166/2009
H1_human_pandemic_H1N1	CY167332	A/Tennessee/F1052A/2010
H1_human_pandemic_H1N1	CY123203	A/Singapore/GP3991/2009
H1_human_pandemic_H1N1	JX308957	A/Singapore/GP33/2010
H1_human_pandemic_H1N1	CY189541	A/Yokohama/UT-K1205T/2009
H1_human_pandemic_H1N1	LN846438	A/England/32/2010
H1_human_pandemic_H1N1	CY083080	A/Bogota/WRAIR0440T/2009
H1_human_pandemic_H1N1	KU310629	A/Assam/2668/2010
H1_human_pandemic_H1N1	KU310630	A/Assam/2677/2010
H1_human_pandemic_H1N1	CY075889	A/Vadu/NIV1043725/2010
H1_human_pandemic_H1N1	CY081101	A/Ontario/804635/2010
H1_human_pandemic_H1N1	CY081093	A/Ontario/778873/2010
H1_human_pandemic_H1N1	KJ690495	A/Uganda/MUWRP-233/2010
H1_human_pandemic_H1N1	KJ690440	A/Uganda/MUWRP-236/2010
H1_human_pandemic_H1N1	JX309752	A/Singapore/GP3760/2010
H1_human_pandemic_H1N1	CY081069	A/Ontario/3620/2010
H1_human_pandemic_H1N1	CY081085	A/Ontario/741328/2010
H1_human_pandemic_H1N1	KR861666	A/Bangalore/4161-22/2010
H1_human_pandemic_H1N1	JN381278	A/Taiwan/71184/2010
H1_human_pandemic_H1N1	CY084275	A/India/NIV1028800/2010
H1_human_pandemic_H1N1	CY084284	A/India/NIV1028816/2010
H1_human_pandemic_H1N1	JX309389	A/Singapore/TT134/2010
H1_human_pandemic_H1N1	JX309776	A/Singapore/GP4183/2010
H1_human_pandemic_H1N1	JN381300	A/Taiwan/3533/2010
H1_human_pandemic_H1N1	JX309784	A/Singapore/GP3956/2010
H1_human_pandemic_H1N1	JX309858	A/Singapore/GP4266/2010
H1_human_pandemic_H1N1	KR861673	A/Bangalore/5531-27/2010
H1_human_pandemic_H1N1	CY084290	A/India/NIV42361/2010
H1_human_pandemic_H1N1	JX309792	A/Singapore/GP4099/2010
H1_human_pandemic_H1N1	JX309800	A/Singapore/GP4138/2010
H1_human_pandemic_H1N1	KC297144	A/Jeddah/3666/2010
H1_human_pandemic_H1N1	KC297139	A/Jeddah/3657/2010
H1_human_pandemic_H1N1	KC297145	A/Jeddah/3669/2010
H1_human_pandemic_H1N1	JX309208	A/Singapore/KK80/2010
H1_human_pandemic_H1N1	CY123003	A/Singapore/GP3026/2009
H1_human_pandemic_H1N1	KM213270	A/Oman/SQUH-37/2010
H1_human_pandemic_H1N1	CY075884	A/Delhi/NIV0951830/2009
H1_human_pandemic_H1N1	CY075885	A/Delhi/NIV0951831/2009
H1_human_pandemic_H1N1	CY075886	A/Delhi/NIV0951832/2009
H1_human_pandemic_H1N1	CY075887	A/Delhi/NIV0951833/2009
H1_human_pandemic_H1N1	LN867397	A/England/WTSI1783/2010
H1_human_pandemic_H1N1	KM213265	A/Oman/SQUH-31/2009
H1_human_pandemic_H1N1	CY189539	A/Norway/3858/2009
H1_human_pandemic_H1N1	CY075147	A/Chile/95/2009
H1_human_pandemic_H1N1	CY092193	A/Australia/38/2009
H1_human_pandemic_H1N1	CY075139	A/Chile/88/2009
H1_human_pandemic_H1N1	CY075307	A/Chile/3242/2009
H1_human_pandemic_H1N1	KC297148	A/Jeddah/3673/2010
H1_human_pandemic_H1N1	CY075171	A/Chile/1586/2009
H1_human_pandemic_H1N1	CY123362	A/Singapore/GP875/2009
H1_human_pandemic_H1N1	CY075123	A/Chile/42/2009
H1_human_pandemic_H1N1	KC297147	A/Jeddah/3670/2010
H1_human_pandemic_H1N1	CY075243	A/Chile/2362/2009
H1_human_pandemic_H1N1	CY075115	A/Chile/40/2009
H1_human_pandemic_H1N1	CY075187	A/Chile/1599/2009
H1_human_pandemic_H1N1	CY122571	A/Singapore/GP1087/2009
H1_human_pandemic_H1N1	KJ690503	A/Uganda/MUWRP-067/2009
H1_human_pandemic_H1N1	KC297142	A/Jeddah/3647/2010
H1_human_pandemic_H1N1	CY075155	A/Chile/158/2009
H1_human_pandemic_H1N1	CY075315	A/Chile/3244/2009
H1_human_pandemic_H1N1	CY122967	A/Singapore/GP2982/2009
H1_human_pandemic_H1N1	CY120739	A/Brazil/AVS07/2009
H1_human_pandemic_H1N1	CY075403	A/Chile/3819/2009
H1_human_pandemic_H1N1	KJ690408	A/Uganda/MUWRP-066/2009
H1_human_pandemic_H1N1	CY075339	A/Chile/3361/2009
H1_human_pandemic_H1N1	KC297143	A/Jeddah/3663/2010
H1_human_pandemic_H1N1	CY075107	A/Chile/36/2009
H1_human_pandemic_H1N1	CY075371	A/Chile/3553/2009
H1_human_pandemic_H1N1	HQ419009	A/Shiraz/6/2010
H1_human_pandemic_H1N1	HQ419005	A/Shiraz/2/2010
H1_human_pandemic_H1N1	HQ419006	A/Shiraz/3/2010
H1_human_pandemic_H1N1	HQ419007	A/Shiraz/4/2010
H1_human_pandemic_H1N1	HQ419008	A/Shiraz/5/2010
H1_human_pandemic_H1N1	CY090054	A/Ecuador/IEC00032/2010
H1_human_pandemic_H1N1	CY090051	A/Ecuador/IEC00012/2010
H1_human_pandemic_H1N1	CY090052	A/Ecuador/IEC00027/2010
H1_human_pandemic_H1N1	CY123524	A/Singapore/ON1802/2009
H1_human_pandemic_H1N1	CY123973	A/Singapore/ON457/2009
H1_human_pandemic_H1N1	CY103940	A/Pernambuco/768/2010
H1_human_pandemic_H1N1	CY092185	A/Australia/17/2009
H1_human_pandemic_H1N1	CY075467	A/Chile/4438/2009
H1_human_pandemic_H1N1	KJ690518	A/Uganda/MUWRP-092/2009
H1_human_pandemic_H1N1	CY075901	A/Pune/NIV161/2009
H1_human_pandemic_H1N1	CY122887	A/Singapore/GP2317/2009
H1_human_pandemic_H1N1	CY123099	A/Singapore/GP3187/2009
H1_human_pandemic_H1N1	CY189537	A/Norway/3568/2009
H1_human_pandemic_H1N1	LN867820	A/England/WTSI2076/2010
H1_human_pandemic_H1N1	CY122603	A/Singapore/GP1097/2009
H1_human_pandemic_H1N1	CY123354	A/Singapore/GP835/2009
H1_human_pandemic_H1N1	KJ848711	A/Nepal/VIROAF5CS/2012
H1_human_pandemic_H1N1	KJ690463	A/Uganda/MUWRP-069/2009
H1_human_pandemic_H1N1	KJ690400	A/Uganda/MUWRP-093/2009
H1_human_pandemic_H1N1	KJ690542	A/Uganda/MUWRP-102/2009
H1_human_pandemic_H1N1	KJ690479	A/Uganda/MUWRP-098/2009
H1_human_pandemic_H1N1	KJ690456	A/Uganda/MUWRP-111/2009
H1_human_pandemic_H1N1	JX309271	A/Singapore/KK90/2010
H1_human_pandemic_H1N1	JX309078	A/Singapore/EN008/2010
H1_human_pandemic_H1N1	JX309001	A/Singapore/GP220/2010
H1_human_pandemic_H1N1	JX308978	A/Singapore/GP155/2010
H1_human_pandemic_H1N1	CY093008	A/Chile/54/2010
H1_human_pandemic_H1N1	CY093181	A/Chile/94/2010
H1_human_pandemic_H1N1	CY092952	A/Chile/15/2010
H1_human_pandemic_H1N1	CY092960	A/Chile/19/2010
H1_human_pandemic_H1N1	CY093205	A/Chile/115/2010
H1_human_pandemic_H1N1	CY093165	A/Chile/64/2010
H1_human_pandemic_H1N1	JX309562	A/Singapore/EN107/2010
H1_human_pandemic_H1N1	JX309313	A/Singapore/GP1191/2010
H1_human_pandemic_H1N1	JX309280	A/Singapore/GP820/2010
H1_human_pandemic_H1N1	CY123879	A/Singapore/ON2383/2009
H1_human_pandemic_H1N1	CY075485	A/Belgorod/RII4/2009
H1_human_pandemic_H1N1	JX309832	A/Singapore/EN193/2010
H1_human_pandemic_H1N1	JX309863	A/Singapore/GP4276/2010
H1_human_pandemic_H1N1	CY075918	A/Pune/NIV26410/2010
H1_human_pandemic_H1N1	CY075905	A/Pune/NIV21090/2009
H1_human_pandemic_H1N1	CY075917	A/Hnl/NIV26271/2010
H1_human_pandemic_H1N1	CY075906	A/Pune/NIV21139/2009
H1_human_pandemic_H1N1	JX309910	A/Singapore/GP4406/2010
H1_human_pandemic_H1N1	CY092944	A/Chile/6/2010
H1_human_pandemic_H1N1	CY167388	A/Tennessee/F1071/2010
H1_human_pandemic_H1N1	CY167396	A/Tennessee/F1071B/2010
H1_human_pandemic_H1N1	CY123179	A/Singapore/GP3733/2009
H1_human_pandemic_H1N1	CY120921	A/Guangdong/1106/2009
H1_human_pandemic_H1N1	CY061326	A/Argentina/HNRG102/2010
H1_human_pandemic_H1N1	CY075899	A/Pune/NIV14886/2009
H1_human_pandemic_H1N1	KR861664	A/Bangalore/3934-28/2010
H1_human_pandemic_H1N1	JX309234	A/Singapore/KK100/2010
H1_human_pandemic_H1N1	JX309175	A/Singapore/GP758/2010
H1_human_pandemic_H1N1	KJ026427	A/Cameroon/LEID-06-10-590/2010
H1_human_pandemic_H1N1	JX309268	A/Singapore/GP866/2010
H1_human_pandemic_H1N1	JX309890	A/Singapore/GP4353/2010
H1_human_pandemic_H1N1	JN381285	A/Taiwan/3093/2010
H1_human_pandemic_H1N1	JX309167	A/Singapore/TT106/2010
H1_human_pandemic_H1N1	CY092502	A/Sydney/DD3-10/2010
H1_human_pandemic_H1N1	KT181061	A/Singapore/DMS1239/2012
H1_human_pandemic_H1N1	KR861674	A/Bangalore/5532-05/2010
H1_human_pandemic_H1N1	KC190048	A/Colombo/19730/2010
H1_human_pandemic_H1N1	CY160640	A/Peru/PER045/2011
H1_human_pandemic_H1N1	JX309277	A/Singapore/TT128/2010
H1_human_pandemic_H1N1	JX309476	A/Singapore/TT255/2010
H1_human_pandemic_H1N1	JX309383	A/Singapore/KK147/2010
H1_human_pandemic_H1N1	JX309551	A/Singapore/GP2830/2010
H1_human_pandemic_H1N1	JX309496	A/Singapore/GP2257/2010
H1_human_pandemic_H1N1	JX309459	A/Singapore/GP1889/2010
H1_human_pandemic_H1N1	JX309567	A/Singapore/TT350/2010
H1_human_pandemic_H1N1	CY096250	A/Melbourne/INS472/2010
H1_human_pandemic_H1N1	JX309513	A/Singapore/TT340/2010
H1_human_pandemic_H1N1	CY092832	A/Sydney/DD3-49/2010
H1_human_pandemic_H1N1	JX309457	A/Singapore/GP1882/2010
H1_human_pandemic_H1N1	JX309481	A/Singapore/TT289/2010
H1_human_pandemic_H1N1	JN381270	A/Taiwan/65642/2010
H1_human_pandemic_H1N1	JX309395	A/Singapore/GP185/2010
H1_human_pandemic_H1N1	CY092654	A/Sydney/DD3-39/2010
H1_human_pandemic_H1N1	JX309446	A/Singapore/GP2726/2010
H1_human_pandemic_H1N1	JX309744	A/Singapore/GP3713/2010
H1_human_pandemic_H1N1	JX309467	A/Singapore/GP2065/2010
H1_human_pandemic_H1N1	JN381282	A/Taiwan/71280/2010
H1_human_pandemic_H1N1	JN381277	A/Taiwan/90132/2010
H1_human_pandemic_H1N1	JX309311	A/Singapore/GP1162/2010
H1_human_pandemic_H1N1	JX309699	A/Singapore/TT418/2010
H1_human_pandemic_H1N1	JX309438	A/Singapore/CC02/2010
H1_human_pandemic_H1N1	JX309319	A/Singapore/GP1323/2010
H1_human_pandemic_H1N1	JX309253	A/Singapore/GP937/2010
H1_human_pandemic_H1N1	JX309658	A/Singapore/GP3610/2010
H1_human_pandemic_H1N1	JX309461	A/Singapore/GP2432/2010
H1_human_pandemic_H1N1	JN381275	A/Taiwan/90124/2010
H1_human_pandemic_H1N1	JN381290	A/Taiwan/71463/2010
H1_human_pandemic_H1N1	JX309549	A/Singapore/EN88/2010
H1_human_pandemic_H1N1	JX309488	A/Singapore/KK315/2010
H1_human_pandemic_H1N1	CY092430	A/Sydney/DD3-01/2010
H1_human_pandemic_H1N1	CY092494	A/Sydney/DD3-09/2010
H1_human_pandemic_H1N1	CY092976	A/Chile/28/2010
H1_human_pandemic_H1N1	CY092968	A/Chile/23/2010
H1_human_pandemic_H1N1	CY092574	A/Sydney/DD3-22/2010
H1_human_pandemic_H1N1	CY092984	A/Chile/29/2010
H1_human_pandemic_H1N1	CY093197	A/Chile/109/2010
H1_human_pandemic_H1N1	CY093173	A/Chile/87/2010
H1_human_pandemic_H1N1	CY093048	A/Chile/78/2010
H1_human_pandemic_H1N1	CY093157	A/Chile/61/2010
H1_human_pandemic_H1N1	CY092992	A/Chile/34/2010
H1_human_pandemic_H1N1	CY093000	A/Chile/37/2010
H1_human_pandemic_H1N1	JX309323	A/Singapore/GP1545/2010
H1_human_pandemic_H1N1	JN381281	A/Taiwan/2908/2010
H1_human_pandemic_H1N1	JX309683	A/Singapore/KK495/2010
H1_human_pandemic_H1N1	CY092646	A/Sydney/DD3-38/2010
H1_human_pandemic_H1N1	JX309768	A/Singapore/GP3848/2010
H1_human_pandemic_H1N1	JX309504	A/Singapore/TT358/2010
H1_human_pandemic_H1N1	JX309643	A/Singapore/GP3532/2010
H1_human_pandemic_H1N1	JX309737	A/Singapore/TT437/2010
H1_human_pandemic_H1N1	CY092462	A/Sydney/DD3-05/2010
H1_human_pandemic_H1N1	CY092454	A/Sydney/DD3-04/2010
H1_human_pandemic_H1N1	CY092742	A/Sydney/DD3-56/2010
H1_human_pandemic_H1N1	CY092470	A/Sydney/DD3-06/2010
H1_human_pandemic_H1N1	CY092478	A/Sydney/DD3-07/2010
H1_human_pandemic_H1N1	JX309674	A/Singapore/GP3693/2010
H1_human_pandemic_H1N1	CY092558	A/Sydney/DD3-18/2010
H1_human_pandemic_H1N1	JX309595	A/Singapore/KK439/2010
H1_human_pandemic_H1N1	CY092606	A/Sydney/DD3-30/2010
H1_human_pandemic_H1N1	JN381289	A/Taiwan/3241/2010
H1_human_pandemic_H1N1	JN381284	A/Taiwan/71326/2010
H1_human_pandemic_H1N1	JX309193	A/Singapore/EN35/2010
H1_human_pandemic_H1N1	JX309707	A/Singapore/TT428/2010
H1_human_pandemic_H1N1	CY071957	A/Egypt/N00275/2010
H1_human_pandemic_H1N1	CY079531	A/Parana/927/2010
H1_human_pandemic_H1N1	CY079529	A/Parana/881/2010
H1_human_pandemic_H1N1	CY092638	A/Sydney/DD3-37/2010
H1_human_pandemic_H1N1	KJ026436	A/Ghana/FS-10-4466/2010
H1_human_pandemic_H1N1	JX625240	A/Paraguay/171HCl/2009
H1_human_pandemic_H1N1	CY103930	A/Pernambuco/567/2009
H1_human_pandemic_H1N1	CY103937	A/Pernambuco/688/2009
H1_human_pandemic_H1N1	CY075163	A/Chile/180/2009
H1_human_pandemic_H1N1	CY093133	A/Sydney/DD3-11/2010
H1_human_pandemic_H1N1	JX309703	A/Singapore/TT421/2010
H1_human_pandemic_H1N1	CY092670	A/Sydney/DD3-42/2010
H1_human_pandemic_H1N1	KT241013	A/Indore/10/2009
H1_human_pandemic_H1N1	KM885028	A/Khargone/293/2010
H1_human_pandemic_H1N1	KU310628	A/Assam/2283/2009
H1_human_pandemic_H1N1	KU310627	A/Assam/2257/2009
H1_human_pandemic_H1N1	KU310626	A/Assam/2264/2009
H1_human_pandemic_H1N1	KR861669	A/Bangalore/4976-17/2010
H1_human_pandemic_H1N1	CY075904	A/Pune/NIV20069/2009
H1_human_pandemic_H1N1	HM601436	A/Goias/16651/2010
H1_human_pandemic_H1N1	KT241014	A/Indore/379/2010
H1_human_pandemic_H1N1	CY075907	A/Pune/NIV21159/2009
H1_human_pandemic_H1N1	CY075909	A/Pune/NIV21193/2009
H1_human_pandemic_H1N1	CY167420	A/Tennessee/F1076/2010
H1_human_pandemic_H1N1	CY167428	A/Tennessee/F1076A/2010
H1_human_pandemic_H1N1	CY167436	A/Tennessee/F1078/2010
H1_human_pandemic_H1N1	CY167460	A/Tennessee/F1093A/2010
H1_human_pandemic_H1N1	JX309816	A/Singapore/TT454/2010
H1_human_pandemic_H1N1	KR861667	A/Bangalore/4163-30/2010
H1_human_pandemic_H1N1	CY092582	A/Sydney/DD3-25/2010
H1_human_pandemic_H1N1	JN381302	A/Taiwan/66259/2010
H1_human_pandemic_H1N1	KP019847	A/FuZhou/SWL11554/2010
H1_human_pandemic_H1N1	JX309869	A/Singapore/GP4300/2010
H1_human_pandemic_H1N1	CY091666	A/Singapore/GP4444/2010
H1_human_pandemic_H1N1	CY092630	A/Sydney/DD3-36/2010
H1_human_pandemic_H1N1	CY092598	A/Sydney/DD3-28/2010
H1_human_pandemic_H1N1	JX309808	A/Singapore/TT450/2010
H1_human_pandemic_H1N1	CY089447	A/Thailand/CU-H2548/2010
H1_human_pandemic_H1N1	CY096410	A/Bangkok/INS498/2010
H1_human_pandemic_H1N1	CY081077	A/Ontario/720545/2010
H1_human_pandemic_H1N1	CY096370	A/Bangkok/INS492/2010
H1_human_pandemic_H1N1	CY081156	A/Thailand/CU-C1157/2010
H1_human_pandemic_H1N1	JX309973	A/Singapore/GP4640/2010
H1_human_pandemic_H1N1	JX309977	A/Singapore/GP4678/2010
H1_human_pandemic_H1N1	KP637582	A/Thailand/SN11641/2011
H1_human_pandemic_H1N1	KP637590	A/Thailand/SN11667/2011
H1_human_pandemic_H1N1	KP637438	A/Thailand/MR10580/2012
H1_human_pandemic_H1N1	JN381283	A/Taiwan/3002/2010
H1_human_pandemic_H1N1	JN381288	A/Taiwan/3133/2010
H1_human_pandemic_H1N1	KC842174	A/Tehran/5853/2010
H1_human_pandemic_H1N1	CY089437	A/Thailand/CU-B4339/2010
H1_human_pandemic_H1N1	JN381296	A/Taiwan/66169/2010
H1_human_pandemic_H1N1	CY167468	A/Tennessee/F2005A/2010
H1_human_pandemic_H1N1	KR861683	A/Bangalore/2327-56/2011
H1_human_pandemic_H1N1	CY089455	A/Thailand/CU-H2698/2010
H1_human_pandemic_H1N1	CY081591	A/Beijing/3907/2010
H1_human_pandemic_H1N1	CY081580	A/Beijing/3872/2010
H1_human_pandemic_H1N1	CY081586	A/Beijing/3884/2010
H1_human_pandemic_H1N1	JX309957	A/Singapore/GP4549/2010
H1_human_pandemic_H1N1	JX309997	A/Singapore/TT495/2010
H1_human_pandemic_H1N1	KT181054	A/Singapore/DMS1231/2011
H1_human_pandemic_H1N1	KT181063	A/Singapore/DMS1241/2012
H1_human_pandemic_H1N1	KT181066	A/Singapore/DMS1244/2012
H1_human_pandemic_H1N1	KF411179	A/Qingdao/F404/2011
H1_human_pandemic_H1N1	KP637822	A/Thailand/SS10421/2011
H1_human_pandemic_H1N1	CY084239	A/India/NIV29386/2010
H1_human_pandemic_H1N1	JX309979	A/Singapore/KK724/2010
H1_human_pandemic_H1N1	JX309885	A/Singapore/GP4369/2010
H1_human_pandemic_H1N1	CY084244	A/India/NIV29574/2010
H1_human_pandemic_H1N1	CY075919	A/Nanded/NIV29214/2010
H1_human_pandemic_H1N1	KT241015	A/Jabalpur/1413/2010
H1_human_pandemic_H1N1	KM885029	A/Jabalpur/543/2010
H1_human_pandemic_H1N1	CY084293	A/India/NIV43091/2010
H1_human_pandemic_H1N1	KF886295	A/Indore/1085/2010
H1_human_pandemic_H1N1	CY092590	A/Sydney/DD3-26/2010
H1_human_pandemic_H1N1	KR861668	A/Bangalore/4895-25/2010
H1_human_pandemic_H1N1	KR861678	A/Bangalore/6846-26/2010
H1_human_pandemic_H1N1	CY110862	A/Gangwon/2838/2010
H1_human_pandemic_H1N1	CY084291	A/India/NIV42409/2010
H1_human_pandemic_H1N1	KT241016	A/Bhopal/1544/2010
H1_human_pandemic_H1N1	JX309840	A/Singapore/GP4217/2010
H1_human_pandemic_H1N1	KX431198	A/Kenya/63/2010
H1_human_pandemic_H1N1	CY167324	A/Tennessee/F1042A/2010
H1_human_pandemic_H1N1	CY167476	A/Tennessee/F2008c07A/2010
H1_human_pandemic_H1N1	CY091676	A/Singapore/GP4670/2010
H1_human_pandemic_H1N1	CY092409	A/Sydney/DD3-48/2010
H1_human_pandemic_H1N1	KT181053	A/Singapore/DMS1230/2011
H1_human_pandemic_H1N1	KT181055	A/Singapore/DMS1232/2012
H1_human_pandemic_H1N1	KP637902	A/Thailand/SP11743/2012
H1_human_pandemic_H1N1	KP637750	A/Thailand/SR10382/2012
H1_human_pandemic_H1N1	KP637742	A/Thailand/SR10340/2012
H1_human_pandemic_H1N1	KP637710	A/Thailand/SP11755/2012
H1_human_pandemic_H1N1	KM213278	A/Oman/SQUH-53/2012
H1_human_pandemic_H1N1	KP019894	A/XiaMen/SWL1280/2013
H1_human_pandemic_H1N1	KM366551	A/Helsinki/1693/2013
H1_human_pandemic_H1N1	KP019896	A/XiaMen/SWL1352/2013
H1_human_pandemic_H1N1	KP019886	A/XiaMen/SWL37/2013
H1_human_pandemic_H1N1	KJ889262	A/Thailand/NHRC430218/2014
H1_human_pandemic_H1N1	KP019918	A/XiaMen/SWL53/2014
H1_human_pandemic_H1N1	OQ718991	A/Brisbane/2/2018
N1_human_pandemic_H1N1	CY076773	A/Ontario/147723/2009
N1_human_pandemic_H1N1	CY076781	A/Ontario/152439/2009
N1_human_pandemic_H1N1	CY076765	A/Ontario/147265/2009
N1_human_pandemic_H1N1	CY076797	A/Ontario/156785/2009
N1_human_pandemic_H1N1	CY076757	A/Ontario/142358/2009
N1_human_pandemic_H1N1	CY083026	A/Dakar/WRAIR0018T/2010
N1_human_pandemic_H1N1	JN381409	A/Taiwan/90060/2010
N1_human_pandemic_H1N1	JN381410	A/Taiwan/65642/2010
N1_human_pandemic_H1N1	JX309312	A/Singapore/GP1162/2010
N1_human_pandemic_H1N1	JX309746	A/Singapore/GP3713/2010
N1_human_pandemic_H1N1	JX309440	A/Singapore/CC02/2010
N1_human_pandemic_H1N1	CY092576	A/Sydney/DD3-22/2010
N1_human_pandemic_H1N1	CY092432	A/Sydney/DD3-01/2010
N1_human_pandemic_H1N1	CY092496	A/Sydney/DD3-09/2010
N1_human_pandemic_H1N1	CY092970	A/Chile/23/2010
N1_human_pandemic_H1N1	JX309684	A/Singapore/KK495/2010
N1_human_pandemic_H1N1	JX309660	A/Singapore/GP3610/2010
N1_human_pandemic_H1N1	CY092464	A/Sydney/DD3-05/2010
N1_human_pandemic_H1N1	JN381430	A/Taiwan/71463/2010
N1_human_pandemic_H1N1	CY093175	A/Chile/87/2010
N1_human_pandemic_H1N1	JX309770	A/Singapore/GP3848/2010
N1_human_pandemic_H1N1	JX309550	A/Singapore/EN88/2010
N1_human_pandemic_H1N1	JX309490	A/Singapore/KK315/2010
N1_human_pandemic_H1N1	JN381421	A/Taiwan/2908/2010
N1_human_pandemic_H1N1	JN381415	A/Taiwan/90124/2010
N1_human_pandemic_H1N1	JN381422	A/Taiwan/71280/2010
N1_human_pandemic_H1N1	JN381417	A/Taiwan/90132/2010
N1_human_pandemic_H1N1	JX309676	A/Singapore/GP3693/2010
N1_human_pandemic_H1N1	JX309254	A/Singapore/GP937/2010
N1_human_pandemic_H1N1	JX309320	A/Singapore/GP1323/2010
N1_human_pandemic_H1N1	JX309468	A/Singapore/GP2065/2010
N1_human_pandemic_H1N1	JX309644	A/Singapore/GP3532/2010
N1_human_pandemic_H1N1	JX309506	A/Singapore/TT358/2010
N1_human_pandemic_H1N1	CY093002	A/Chile/37/2010
N1_human_pandemic_H1N1	CY093050	A/Chile/78/2010
N1_human_pandemic_H1N1	CY093159	A/Chile/61/2010
N1_human_pandemic_H1N1	CY092994	A/Chile/34/2010
N1_human_pandemic_H1N1	CY093199	A/Chile/109/2010
N1_human_pandemic_H1N1	CY092986	A/Chile/29/2010
N1_human_pandemic_H1N1	CY092978	A/Chile/28/2010
N1_human_pandemic_H1N1	JX309700	A/Singapore/TT418/2010
N1_human_pandemic_H1N1	JX309738	A/Singapore/TT437/2010
N1_human_pandemic_H1N1	JX309324	A/Singapore/GP1545/2010
N1_human_pandemic_H1N1	JX309462	A/Singapore/GP2432/2010
N1_human_pandemic_H1N1	CY092648	A/Sydney/DD3-38/2010
N1_human_pandemic_H1N1	JX309596	A/Singapore/KK439/2010
N1_human_pandemic_H1N1	CY092560	A/Sydney/DD3-18/2010
N1_human_pandemic_H1N1	JN381429	A/Taiwan/3241/2010
N1_human_pandemic_H1N1	JN381424	A/Taiwan/71326/2010
N1_human_pandemic_H1N1	CY092472	A/Sydney/DD3-06/2010
N1_human_pandemic_H1N1	CY092744	A/Sydney/DD3-56/2010
N1_human_pandemic_H1N1	CY092480	A/Sydney/DD3-07/2010
N1_human_pandemic_H1N1	CY092456	A/Sydney/DD3-04/2010
N1_human_pandemic_H1N1	CY092608	A/Sydney/DD3-30/2010
N1_human_pandemic_H1N1	CY120733	A/Brazil/AVS06/2009
N1_human_pandemic_H1N1	CY090053	A/Ecuador/IEC00027/2010
N1_human_pandemic_H1N1	CY092187	A/Australia/17/2009
N1_human_pandemic_H1N1	CY123332	A/Singapore/GP669/2009
N1_human_pandemic_H1N1	KC297152	A/Jeddah/3647/2010
N1_human_pandemic_H1N1	KC297157	A/Jeddah/3670/2010
N1_human_pandemic_H1N1	CY123204	A/Singapore/GP3991/2009
N1_human_pandemic_H1N1	CY189540	A/Norway/3858/2009
N1_human_pandemic_H1N1	LN867399	A/England/WTSI1783/2010
N1_human_pandemic_H1N1	KJ690544	A/Uganda/MUWRP-102/2009
N1_human_pandemic_H1N1	KJ690481	A/Uganda/MUWRP-098/2009
N1_human_pandemic_H1N1	KJ690458	A/Uganda/MUWRP-111/2009
N1_human_pandemic_H1N1	KJ690434	A/Uganda/MUWRP-224/2010
N1_human_pandemic_H1N1	KJ690528	A/Uganda/MUWRP-137/2009
N1_human_pandemic_H1N1	KJ690394	A/Uganda/MUWRP-176/2010
N1_human_pandemic_H1N1	KJ690418	A/Uganda/MUWRP-220/2010
N1_human_pandemic_H1N1	KJ690450	A/Uganda/MUWRP-212/2010
N1_human_pandemic_H1N1	KJ690489	A/Uganda/MUWRP-222/2010
N1_human_pandemic_H1N1	CY123885	A/Singapore/ON2394/2009
N1_human_pandemic_H1N1	JX309912	A/Singapore/GP4406/2010
N1_human_pandemic_H1N1	CY093103	A/Sydney/DD3-27/2010
N1_human_pandemic_H1N1	JN381426	A/Taiwan/3096/2010
N1_human_pandemic_H1N1	JN381413	A/Taiwan/65854/2010
N1_human_pandemic_H1N1	JN381411	A/Taiwan/90110/2010
N1_human_pandemic_H1N1	JN381419	A/Taiwan/90149/2010
N1_human_pandemic_H1N1	JX309552	A/Singapore/GP2830/2010
N1_human_pandemic_H1N1	KU310644	A/Assam/2264/2009
N1_human_pandemic_H1N1	KU310645	A/Assam/2257/2009
N1_human_pandemic_H1N1	KU310646	A/Assam/2283/2009
N1_human_pandemic_H1N1	KJ690505	A/Uganda/MUWRP-067/2009
N1_human_pandemic_H1N1	KJ690410	A/Uganda/MUWRP-066/2009
N1_human_pandemic_H1N1	KJ690465	A/Uganda/MUWRP-069/2009
N1_human_pandemic_H1N1	CY092448	A/Sydney/DD3-03/2010
N1_human_pandemic_H1N1	JX309269	A/Singapore/GP866/2010
N1_human_pandemic_H1N1	CY120725	A/Brazil/AVS04/2009
N1_human_pandemic_H1N1	CY120717	A/Brazil/AVS03/2009
N1_human_pandemic_H1N1	CY123881	A/Singapore/ON2383/2009
N1_human_pandemic_H1N1	CY167430	A/Tennessee/F1076A/2010
N1_human_pandemic_H1N1	CY167462	A/Tennessee/F1093A/2010
N1_human_pandemic_H1N1	CY167422	A/Tennessee/F1076/2010
N1_human_pandemic_H1N1	CY167438	A/Tennessee/F1078/2010
N1_human_pandemic_H1N1	JX309314	A/Singapore/GP1191/2010
N1_human_pandemic_H1N1	KM213304	A/Oman/SQUH-31/2009
N1_human_pandemic_H1N1	CY075173	A/Chile/1586/2009
N1_human_pandemic_H1N1	KR870151	A/Bangalore/5532-05/2010
N1_human_pandemic_H1N1	CY160642	A/Peru/PER045/2011
N1_human_pandemic_H1N1	JX309390	A/Singapore/TT134/2010
N1_human_pandemic_H1N1	JX309802	A/Singapore/GP4138/2010
N1_human_pandemic_H1N1	KR870150	A/Bangalore/5531-27/2010
N1_human_pandemic_H1N1	JX309794	A/Singapore/GP4099/2010
N1_human_pandemic_H1N1	KU310647	A/Assam/2668/2010
N1_human_pandemic_H1N1	CY120741	A/Brazil/AVS07/2009
N1_human_pandemic_H1N1	CY075165	A/Chile/180/2009
N1_human_pandemic_H1N1	CY189538	A/Norway/3568/2009
N1_human_pandemic_H1N1	LN867822	A/England/WTSI2076/2010
N1_human_pandemic_H1N1	JX309003	A/Singapore/GP220/2010
N1_human_pandemic_H1N1	JX309079	A/Singapore/EN008/2010
N1_human_pandemic_H1N1	JX308979	A/Singapore/GP155/2010
N1_human_pandemic_H1N1	CY122889	A/Singapore/GP2317/2009
N1_human_pandemic_H1N1	CY123005	A/Singapore/GP3026/2009
N1_human_pandemic_H1N1	CY075157	A/Chile/158/2009
N1_human_pandemic_H1N1	JX309354	A/Singapore/GP1078/2010
N1_human_pandemic_H1N1	JX309209	A/Singapore/KK80/2010
N1_human_pandemic_H1N1	CY092946	A/Chile/6/2010
N1_human_pandemic_H1N1	CY167390	A/Tennessee/F1071/2010
N1_human_pandemic_H1N1	CY167398	A/Tennessee/F1071B/2010
N1_human_pandemic_H1N1	JX309281	A/Singapore/GP820/2010
N1_human_pandemic_H1N1	JX309564	A/Singapore/EN107/2010
N1_human_pandemic_H1N1	CY092672	A/Sydney/DD3-42/2010
N1_human_pandemic_H1N1	CY123805	A/Singapore/ON2202/2009
N1_human_pandemic_H1N1	CY123226	A/Singapore/GP4078/2009
N1_human_pandemic_H1N1	CY123578	A/Singapore/ON1888/2009
N1_human_pandemic_H1N1	CY081095	A/Ontario/778873/2010
N1_human_pandemic_H1N1	CY081103	A/Ontario/804635/2010
N1_human_pandemic_H1N1	KJ690497	A/Uganda/MUWRP-233/2010
N1_human_pandemic_H1N1	KJ690442	A/Uganda/MUWRP-236/2010
N1_human_pandemic_H1N1	JN381418	A/Taiwan/71184/2010
N1_human_pandemic_H1N1	CY081071	A/Ontario/3620/2010
N1_human_pandemic_H1N1	CY081087	A/Ontario/741328/2010
N1_human_pandemic_H1N1	KR870143	A/Bangalore/4161-22/2010
N1_human_pandemic_H1N1	JX309754	A/Singapore/GP3760/2010
N1_human_pandemic_H1N1	CY084277	A/India/NIV1028800/2010
N1_human_pandemic_H1N1	CY084286	A/India/NIV1028816/2010
N1_human_pandemic_H1N1	JX309778	A/Singapore/GP4183/2010
N1_human_pandemic_H1N1	JN381440	A/Taiwan/3533/2010
N1_human_pandemic_H1N1	JX309786	A/Singapore/GP3956/2010
N1_human_pandemic_H1N1	JX309860	A/Singapore/GP4266/2010
N1_human_pandemic_H1N1	CY065248	A/England/XFL00071/2009
N1_human_pandemic_H1N1	CY083082	A/Bogota/WRAIR0440T/2009
N1_human_pandemic_H1N1	JX309708	A/Singapore/TT428/2010
N1_human_pandemic_H1N1	JX308959	A/Singapore/GP33/2010
N1_human_pandemic_H1N1	KM213303	A/Oman/SQUH-22/2009
N1_human_pandemic_H1N1	KM213295	A/Oman/SQUH-1/2009
N1_human_pandemic_H1N1	KM213306	A/Oman/SQUH-33/2010
N1_human_pandemic_H1N1	CY093167	A/Chile/64/2010
N1_human_pandemic_H1N1	CY093207	A/Chile/115/2010
N1_human_pandemic_H1N1	CY092962	A/Chile/19/2010
N1_human_pandemic_H1N1	CY075141	A/Chile/88/2009
N1_human_pandemic_H1N1	CY122573	A/Singapore/GP1087/2009
N1_human_pandemic_H1N1	CY075109	A/Chile/36/2009
N1_human_pandemic_H1N1	CY075317	A/Chile/3244/2009
N1_human_pandemic_H1N1	JX309278	A/Singapore/TT128/2010
N1_human_pandemic_H1N1	CY075405	A/Chile/3819/2009
N1_human_pandemic_H1N1	CY122717	A/Singapore/GP1156/2009
N1_human_pandemic_H1N1	CY075117	A/Chile/40/2009
N1_human_pandemic_H1N1	JX309397	A/Singapore/GP185/2010
N1_human_pandemic_H1N1	CY122605	A/Singapore/GP1097/2009
N1_human_pandemic_H1N1	KC297154	A/Jeddah/3666/2010
N1_human_pandemic_H1N1	KJ690520	A/Uganda/MUWRP-092/2009
N1_human_pandemic_H1N1	CY075341	A/Chile/3361/2009
N1_human_pandemic_H1N1	LN846440	A/England/32/2010
N1_human_pandemic_H1N1	KC297149	A/Jeddah/3657/2010
N1_human_pandemic_H1N1	KC297155	A/Jeddah/3669/2010
N1_human_pandemic_H1N1	CY075125	A/Chile/42/2009
N1_human_pandemic_H1N1	CY123526	A/Singapore/ON1802/2009
N1_human_pandemic_H1N1	JX309478	A/Singapore/TT255/2010
N1_human_pandemic_H1N1	CY075469	A/Chile/4438/2009
N1_human_pandemic_H1N1	CY123974	A/Singapore/ON457/2009
N1_human_pandemic_H1N1	JX309169	A/Singapore/TT106/2010
N1_human_pandemic_H1N1	JX309384	A/Singapore/KK147/2010
N1_human_pandemic_H1N1	KC297158	A/Jeddah/3673/2010
N1_human_pandemic_H1N1	KC297153	A/Jeddah/3663/2010
N1_human_pandemic_H1N1	CY075149	A/Chile/95/2009
N1_human_pandemic_H1N1	CY075309	A/Chile/3242/2009
N1_human_pandemic_H1N1	CY122969	A/Singapore/GP2982/2009
N1_human_pandemic_H1N1	CY075245	A/Chile/2362/2009
N1_human_pandemic_H1N1	CY092195	A/Australia/38/2009
N1_human_pandemic_H1N1	CY092834	A/Sydney/DD3-49/2010
N1_human_pandemic_H1N1	CY096252	A/Melbourne/INS472/2010
N1_human_pandemic_H1N1	JX309458	A/Singapore/GP1882/2010
N1_human_pandemic_H1N1	JX309482	A/Singapore/TT289/2010
N1_human_pandemic_H1N1	JX309448	A/Singapore/GP2726/2010
N1_human_pandemic_H1N1	JX309514	A/Singapore/TT340/2010
N1_human_pandemic_H1N1	JX309834	A/Singapore/EN193/2010
N1_human_pandemic_H1N1	JX309864	A/Singapore/GP4276/2010
N1_human_pandemic_H1N1	KJ690402	A/Uganda/MUWRP-093/2009
N1_human_pandemic_H1N1	JX309272	A/Singapore/KK90/2010
N1_human_pandemic_H1N1	CY123356	A/Singapore/GP835/2009
N1_human_pandemic_H1N1	KM213310	A/Oman/SQUH-37/2010
N1_human_pandemic_H1N1	JX309891	A/Singapore/GP4353/2010
N1_human_pandemic_H1N1	CY093010	A/Chile/54/2010
N1_human_pandemic_H1N1	CY093183	A/Chile/94/2010
N1_human_pandemic_H1N1	CY093135	A/Sydney/DD3-11/2010
N1_human_pandemic_H1N1	CY092640	A/Sydney/DD3-37/2010
N1_human_pandemic_H1N1	CY075189	A/Chile/1599/2009
N1_human_pandemic_H1N1	JX309176	A/Singapore/GP758/2010
N1_human_pandemic_H1N1	JX309236	A/Singapore/KK100/2010
N1_human_pandemic_H1N1	JX625253	A/Paraguay/171HCl/2009
N1_human_pandemic_H1N1	JX309568	A/Singapore/TT350/2010
N1_human_pandemic_H1N1	JX309460	A/Singapore/GP1889/2010
N1_human_pandemic_H1N1	JX309498	A/Singapore/GP2257/2010
N1_human_pandemic_H1N1	JX309194	A/Singapore/EN35/2010
N1_human_pandemic_H1N1	CY189542	A/Yokohama/UT-K1205T/2009
N1_human_pandemic_H1N1	JN381425	A/Taiwan/3093/2010
N1_human_pandemic_H1N1	CY167334	A/Tennessee/F1052A/2010
N1_human_pandemic_H1N1	CY092504	A/Sydney/DD3-10/2010
N1_human_pandemic_H1N1	CY122873	A/Singapore/GP2297/2009
N1_human_pandemic_H1N1	CY123180	A/Singapore/GP3733/2009
N1_human_pandemic_H1N1	CY092656	A/Sydney/DD3-39/2010
N1_human_pandemic_H1N1	CY123101	A/Singapore/GP3187/2009
N1_human_pandemic_H1N1	CY092954	A/Chile/15/2010
N1_human_pandemic_H1N1	CY075373	A/Chile/3553/2009
N1_human_pandemic_H1N1	JX309704	A/Singapore/TT421/2010
N1_human_pandemic_H1N1	JX625632	A/England/67/2010
N1_human_pandemic_H1N1	CY167326	A/Tennessee/F1042A/2010
N1_human_pandemic_H1N1	KR870145	A/Bangalore/4895-25/2010
N1_human_pandemic_H1N1	CY091677	A/Singapore/GP4670/2010
N1_human_pandemic_H1N1	CY092592	A/Sydney/DD3-26/2010
N1_human_pandemic_H1N1	KT181481	A/Singapore/DMS1230/2011
N1_human_pandemic_H1N1	KM213318	A/Oman/SQUH-53/2012
N1_human_pandemic_H1N1	KP637904	A/Thailand/SP11743/2012
N1_human_pandemic_H1N1	KP637712	A/Thailand/SP11755/2012
N1_human_pandemic_H1N1	KP637744	A/Thailand/SR10340/2012
N1_human_pandemic_H1N1	KP637752	A/Thailand/SR10382/2012
N1_human_pandemic_H1N1	KT181483	A/Singapore/DMS1232/2012
N1_human_pandemic_H1N1	JX309841	A/Singapore/GP4217/2010
N1_human_pandemic_H1N1	CY167478	A/Tennessee/F2008c07A/2010
N1_human_pandemic_H1N1	KR870155	A/Bangalore/6846-26/2010
N1_human_pandemic_H1N1	CY092411	A/Sydney/DD3-48/2010
N1_human_pandemic_H1N1	CY092600	A/Sydney/DD3-28/2010
N1_human_pandemic_H1N1	KP019741	A/FuZhou/SWL11554/2010
N1_human_pandemic_H1N1	JX309870	A/Singapore/GP4300/2010
N1_human_pandemic_H1N1	CY091667	A/Singapore/GP4444/2010
N1_human_pandemic_H1N1	JX309887	A/Singapore/GP4369/2010
N1_human_pandemic_H1N1	KR870144	A/Bangalore/4163-30/2010
N1_human_pandemic_H1N1	CY084241	A/India/NIV29386/2010
N1_human_pandemic_H1N1	JX309810	A/Singapore/TT450/2010
N1_human_pandemic_H1N1	JN381436	A/Taiwan/66169/2010
N1_human_pandemic_H1N1	KC842175	A/Tehran/5853/2010
N1_human_pandemic_H1N1	CY092632	A/Sydney/DD3-36/2010
N1_human_pandemic_H1N1	JX309980	A/Singapore/KK724/2010
N1_human_pandemic_H1N1	KR870141	A/Bangalore/3934-28/2010
N1_human_pandemic_H1N1	KR870146	A/Bangalore/4976-17/2010
N1_human_pandemic_H1N1	KT181489	A/Singapore/DMS1239/2012
N1_human_pandemic_H1N1	JX309818	A/Singapore/TT454/2010
N1_human_pandemic_H1N1	CY092584	A/Sydney/DD3-25/2010
N1_human_pandemic_H1N1	JN381442	A/Taiwan/66259/2010
N1_human_pandemic_H1N1	CY081157	A/Thailand/CU-C1157/2010
N1_human_pandemic_H1N1	CY081592	A/Beijing/3907/2010
N1_human_pandemic_H1N1	CY081581	A/Beijing/3872/2010
N1_human_pandemic_H1N1	CY081587	A/Beijing/3884/2010
N1_human_pandemic_H1N1	CY096372	A/Bangkok/INS492/2010
N1_human_pandemic_H1N1	CY089449	A/Thailand/CU-H2548/2010
N1_human_pandemic_H1N1	CY096412	A/Bangkok/INS498/2010
N1_human_pandemic_H1N1	KR870160	A/Bangalore/2327-56/2011
N1_human_pandemic_H1N1	CY167470	A/Tennessee/F2005A/2010
N1_human_pandemic_H1N1	CY089439	A/Thailand/CU-B4339/2010
N1_human_pandemic_H1N1	JN381423	A/Taiwan/3002/2010
N1_human_pandemic_H1N1	JN381428	A/Taiwan/3133/2010
N1_human_pandemic_H1N1	KT181491	A/Singapore/DMS1241/2012
N1_human_pandemic_H1N1	KT181494	A/Singapore/DMS1244/2012
N1_human_pandemic_H1N1	JX309974	A/Singapore/GP4640/2010
N1_human_pandemic_H1N1	JX309978	A/Singapore/GP4678/2010
N1_human_pandemic_H1N1	KP637440	A/Thailand/MR10580/2012
N1_human_pandemic_H1N1	KP637592	A/Thailand/SN11667/2011
N1_human_pandemic_H1N1	KU299873	A/Cambodia/V0908348/2011
N1_human_pandemic_H1N1	KT181482	A/Singapore/DMS1231/2011
N1_human_pandemic_H1N1	CY081079	A/Ontario/720545/2010
N1_human_pandemic_H1N1	JX309958	A/Singapore/GP4549/2010
N1_human_pandemic_H1N1	JX309998	A/Singapore/TT495/2010
N1_human_pandemic_H1N1	CY089457	A/Thailand/CU-H2698/2010
N1_human_pandemic_H1N1	KF411200	A/Qingdao/F404/2011
N1_human_pandemic_H1N1	KP637824	A/Thailand/SS10421/2011
N1_human_pandemic_H1N1	KP019788	A/XiaMen/SWL1280/2013
N1_human_pandemic_H1N1	KC881309	A/Marburg/1/2013
N1_human_pandemic_H1N1	KP019790	A/XiaMen/SWL1352/2013
N1_human_pandemic_H1N1	KP019780	A/XiaMen/SWL37/2013
N1_human_pandemic_H1N1	KM366577	A/Helsinki/2430/2012
N1_human_pandemic_H1N1	KP019812	A/XiaMen/SWL53/2014
N1_human_pandemic_H1N1	KM366569	A/Helsinki/2429/2012
N1_human_pandemic_H1N1	KM219185	A/Helsinki/292N/2014
N1_human_pandemic_H1N1	KM366561	A/Helsinki/235M/2012
N1_human_pandemic_H1N1	KJ889263	A/Thailand/NHRC430218/2014
N1_human_pandemic_H1N1	KM366777	A/Helsinki/979M/2014
N1_human_pandemic_H1N1	OQ718990	A/Brisbane/2/2018
Bat_lineages	CY103892.1
Bat_lineages	CY103876.1
Bat_lineages	CY103884.1
Bat_lineages	KR077932.1
Bat_lineages	CY125945.1
Bat_lineages	MH682203.1
Bat_lineages	MH682211.1
