## Supplementary material for "Mutational spectra reveal influenza virus transmission routes and adaptation": Table S9

### Sheet: Sheet1
Table S9. Host species genomes and APOBEC genes
Common name	Scientific name	Genome assembly	AIDa	APOBEC1a	APOBEC2a	APOBEC3a	APOBEC4a
Human	Homo sapiens	GCF_000001405.40	1	1	1	8	1
Pig	Sus scrofa	GCF_000003025.6	1	1	1	1	1
Horse	Equus caballus	GCF_002863925.1	1	1	1	6	1
Dog	Canis lupus familiaris	GCF_011100685.1	1	1	1	2	1
Southern screamer	Chauna torquata	GCA_013399475.1	1	1	1	0	1
Magpie goose	Anseranas semipalmata	GCA_013399115.1	1	1	1	0	1
Ruddy duck	Oxyura jamaicensis	GCF_011077185.1	1	1	1	0	Unclear
Swan goose	Anser cygnoides	GCF_040182565.1	1	1	1	0	1
Mute swan	Cygnus olor	GCF_009769625.2	1	1	1	0	1
Black swan	Cygnus atratus	GCF_013377495.2	1	1	1	0	1
White-winged duck	Asarcornis scutulata	GCA_013398475.1	1	1	1	0	0
Mandarin duck	Aix galericulata	GCA_024635365.1	1	1	1	0	0
Tufted duck	Aythya fuligula	GCF_009819795.1	1	1	1	0	0
Northern pintail	Anas acuta	GCF_963932015.1	1	1	1	0	0
Mallard	Anas platyrhynchos	GCF_015476345.1	1	1	1	0	0
Australian brush-turkey	Alectura lathami	GCA_013399715.1	1	2	1	0	1
White-crested guan	Penelope pileata	GCA_013396635.1	1	0	1	0	1
Helmeted guineafowl	Numida meleagris	GCF_002078875.1	1	0	1	0	1
Montezuma quail	Cyrtonyx montezumae	GCF_038088225.1	1	0	1	0	1
Chicken	Gallus gallus	GCF_000002315.6	1	0	1	0	1
Japanese quail	Coturnix japonica	GCF_001577835.2	1	0	1	0	1
Common pheasant	Phasianus colchicus	GCF_004143745.1	1	0	1	0	1
Turkey	Meleagris gallopavo	GCF_000146605.3	1	0	1	0	1
Rock ptarmigan	Lagopus muta	GCF_023343835.1	1	0	1	0	1
White-tailed ptarmigan	Lagopus leucura	GCF_019238085.1	1	0	1	0	1
Greater sage grouse	Centrocercus urophasianus	GCF_019232065.1	1	0	1	0	1
Lesser prairie-chicken	Tympanuchus pallidicinctus	GCF_026119805.1	1	0	1	0	1
Killdeer	Charadrius vociferus	GCF_000708025.1	1	2	1	0	1
Ruff	Calidris pugnax	GCF_001431845.1	1	2	1	0	1
Black-headed gull	Chroicocephalus ridibundus	GCF_963924245.1	1	2	1	0	1
Kittiwake	Rissa tridactyla	GCF_028500815.1	1	2	1	0	1
Dalmatian pelican	Pelecanus crispus	GCF_000687375.1	1	2	1	0	1
Crested ibis	Nipponia nippon	GCF_000708225.1	1	2	1	0	1
Little egret	Egretta garzetta	GCF_000687185.1	1	2	1	0	1
Great cormorant	Phalacrocorax carbo	GCF_963921805.1	1	1	1	0	Unclear
aThe number of copies of the gene within the respective annotated genome is shown
